# Genome and transcriptome mining revealed evolutionary insights and tissue-specific expression patterns of Cytochrome P450 superfamily in *Aquilaria sinensis*

**DOI:** 10.1101/2023.08.04.551930

**Authors:** Ankur Das, Khaleda Begum, Raja Ahmed, Suraiya Akhtar, Sofia Banu

## Abstract

The Cytochrome P450 (CYPs) enzyme superfamily has evolved and expanded in plants to play a significant role in the biosynthesis of valuable secondary metabolites. In *Aquilaria* plant, the process of wounding and fungal infection results in the accumulation of distinct aromatic metabolites which contribute to the formation of resinous agarwood. The members of CYPs in plants genomes have diversified to catalyze a wide array of fragrant metabolites. Therefore, this study aimed to identify and provide insights into the evolution and expansion of the CYP superfamily members in *Aquilaria sinensis* and elucidate their tissue-specific functional role through mapping and expression analyses. In total, 179 AsCYPs were identified and subsequently classified into 8 clans and 42 families which were found to be dispersed in the 8 chromosomes. Duplication analysis highlights slow segmental events as a major force, coupled with negative selection pressure, behind the expansion of the *AsCYPs*. We observed their participation in the biosynthesis of various secondary metabolites, particularly sesquiterpenoids. Expression analysis showed variation in the expression pattern of the genes in different tissues, revealing that the diversification of the AsCYP superfamily occurred to carry out tissue-specific functional role. Additionally, molecular docking of a sesquiterpene oxidase which is specifically expressed in wounded wood, indicated its potential to generate sesquiterpenoids derivatives in agarwood. This study sheds light on the evolution and expansion of the *AsCYPs* in the genome of *A. sinensis* and highlights their crucial role in the biosynthesis of various secondary metabolites found in different parts of the plant. Further functional exploration may pave the way for advancements in the field of *Aquilaria*-based fragrance development and natural product synthesis.
