## Supplementary material for "Genome and transcriptome mining revealed evolutionary insights and tissue-specific expression patterns of Cytochrome P450 superfamily in *Aquilaria sinensis*": Table S1

### Sheet: Sheet1
Table S1 Full-Length 179 AsCYPs in Aquilaria sinensis and characteristics of the deduced proteins
	Sequence ID	Name	Clan	Family	Gene	Description	Length	e-Value	sim mean	Species	MW (kDa)	PI
1	evm.model.Scaffold1.554	AsCYP1	71	CYP78	AsCYP78A1	Cytochrome P450 78A7_GN=CYP78A7	835	0	73.01	Arabidopsis thaliana	92.38	5.92
2	evm.model.Scaffold6.641	AsCYP2	86	CYP86	AsCYP86B1	Cytochrome P450 86B1_GN=CYP86B1	662	0	87.7	Arabidopsis thaliana	76.17	8.9
3	evm.model.Scaffold1.269	AsCYP3	71	CYP81	AsCYP81E1	Cytochrome P450 81E8_GN=CYP81E8	633	0	76.05	Medicago truncatula	70.88	6.72
4	evm.model.Scaffold160.53	AsCYP4	71	CYP82	AsCYP82A1	Cytochrome P450 82A3_GN=CYP82A3	629	2.59583e-147	62.67	Glycine max	70.45	9.27
5	evm.model.Scaffold4.463	AsCYP5	97	CYP97	AsCYP97A1	Protein LUTEIN DEFICIENT 5_GN=CYP97A3	623	0	88.07	Arabidopsis thaliana	69.04	5.51
6	evm.model.Scaffold49.69	AsCYP6	71	CYP77	AsCYP77B1	Cytochrome P450 77A3_GN=CYP77A3	611	1.89856e-90	64.48	Glycine max	68.59	6.34
7	evm.model.Scaffold54.165	AsCYP7	85	CYP90	AsCYP90A1	Cytochrome P450 90A1_GN=CYP90A1	587	0	90.44	Arabidopsis thaliana	66.95	8.78
8	evm.model.Scaffold8.122	AsCYP8	97	CYP97	AsCYP97B1	Cytochrome P450 97B2_GN=CYP97B2	575	0	90.2	Glycine max	64.69	8.72
9	evm.model.Scaffold13.186	AsCYP9	72	CYP709	AsCYP709B1	Cytochrome P450 709B3_GN=CYP709B3	554	1.04348e-106	55.47	Arabidopsis thaliana	62.54	9.25
10	evm.model.Scaffold1.539	AsCYP10	71	CYP71	AsCYP71AU3	Cytochrome P450 71AU50_GN=CYP71AU50	547	0	82.03	Arabidopsis thaliana	62.09	6.67
11	evm.model.Scaffold12.165	AsCYP11	86	CYP86	AsCYP86B2	Cytochrome P450 86B1_GN=CYP86B1	547	0	82.44	Arabidopsis thaliana	63.19	8.26
12	evm.model.Scaffold8.341	AsCYP12	71	CYP82	AsCYP82C1	Xanthotoxin 5-hydroxylase_GN=CYP82C4	541	6.06805e-161	65.45	Arabidopsis thaliana	60.07	7.83
13	evm.model.Scaffold70.2	AsCYP13	71	CYP78	AsCYP78A2	Cytochrome P450 78A5_GN=CYP78A5	539	0	75	Arabidopsis thaliana	60.36	6.41
14	evm.model.Scaffold2.556	AsCYP14	71	CYP73	AsCYP73A2	Trans-cinnamate 4-monooxygenase_GN=CYP73A11	538	0	94.86	Glycine max	62.01	9.05
15	evm.model.Scaffold210.21	AsCYP15	71	CYP71	AsCYP71BE1	Desmethyl-deoxy-podophyllotoxin synthase_GN=CYP71BE54	537	0	72.53	Sinopodophyllum hexandrum	60.61	9.06
16	evm.model.Scaffold395.2	AsCYP16	86	CYP704	AsCYP704B1	Cytochrome P450 704B1_GN=CYP704B1	535	0	86.62	Arabidopsis thaliana	61.83	8.35
17	evm.model.Scaffold286.11	AsCYP17	97	CYP97	AsCYP97C1	Carotene epsilon-monooxygenase_GN=CYP97C1	534	0	88.52	Arabidopsis thaliana	59.58	6.27
18	evm.model.Scaffold7.65	AsCYP18	86	CYP86	AsCYP86A1	Cytochrome P450 86A8_GN=CYP86A8	533	0	87.76	Arabidopsis thaliana	60.65	7.7
19	evm.model.Scaffold19.307	AsCYP19	71	CYP78	AsCYP78A3	Cytochrome P450 78A7_GN=CYP78A7	532	0	77.48	Arabidopsis thaliana	59.29	8.54
20	evm.model.Scaffold88.43	AsCYP20	72	CYP734	AsCYP734A1	Cytochrome P450 734A1_GN=CYP734A1	532	0	83.2	Arabidopsis thaliana	60.49	9.51
21	evm.model.Scaffold160.51	AsCYP21	71	CYP82	AsCYP82A2	Cytochrome P450 82A3_GN=CYP82A3	531	0	69.46	Glycine max	59.37	7.65
22	evm.model.Scaffold327.14	AsCYP22	72	CYP72	AsCYP72A1	Cytochrome P450 CYP72A219	531	0	75.93	Panax ginseng	60.3	9.02
23	evm.model.Scaffold9.194	AsCYP23	71	CYP78	AsCYP78A4	Cytochrome P450 78A5_GN=CYP78A5	530	9.8544e-178	68.48	Arabidopsis thaliana	59.66	9.38
24	evm.model.Scaffold51.115	AsCYP24	72	CYP714	AsCYP714A1	Cytochrome P450 714A1_GN=CYP714A1	530	0	73.13	Arabidopsis thaliana	59.59	8.92
25	evm.model.Scaffold3.356	AsCYP25	71	CYP73	AsCYP73A3	Cytochrome P450 CYP73A100	529	0	86.14	Panax ginseng	60.61	9.08
26	evm.model.Scaffold16.261	AsCYP26	71	CYP82	AsCYP82A3	Cytochrome P450 82A1_GN=CYP82A1	528	4.78452e-160	61.68	Pisum sativum	59.5	8.33
27	evm.model.Scaffold3.390	AsCYP27	71	CYP76	AsCYP76BK1	Labd-13Z-ene-9,15,16-triol synthase_GN=CYP76BK1	528	8.64839e-114	58.02	Vitex agnus-castus	59.46	7.71
28	evm.model.Scaffold7.172	AsCYP28	71	CYP78	AsCYP78A5	Cytochrome P450 78A3_GN=CYP78A3	528	0	79.81	Glycine max	59.65	8.64
29	evm.model.Scaffold75.29	AsCYP29	71	CYP82	AsCYP82A4	Cytochrome P450 82A3_GN=CYP82A3	527	0	68.85	Glycine max	59.16	8.69
30	evm.model.Scaffold3.392	AsCYP30	71	CYP76	AsCYP76BK2	Labd-13Z-ene-9,15,16-triol synthase_GN=CYP76BK1	527	6.93409e-117	58.73	Vitex agnus-castus	59.23	7.71
31	evm.model.Scaffold24.183	AsCYP31	71	CYP82	AsCYP82A5	Cytochrome P450 82A3_GN=CYP82A3	526	2.32083e-153	64.33	Glycine max	59.19	6.41
32	evm.model.Scaffold198.14	AsCYP32	72	CYP714	AsCYP714A2	Cytochrome P450 714C2_GN=CYP714C2	525	0	68.51	Oryza sativa subsp. japonica	59.11	8.71
33	evm.model.Scaffold15.35	AsCYP33	86	CYP94	AsCYP94D1	Cytochrome P450 94A1_GN=CYP94A1	525	2.76894e-140	64.42	Vicia sativa	59.41	9.02
34	evm.model.Scaffold62.38	AsCYP34	71	CYP84	AsCYP84A3	Cytochrome P450 84A1_GN=CYP84A1	524	0	83.46	Arabidopsis thaliana	58.94	5.54
35	evm.model.Scaffold83.34	AsCYP35	71	CYP75	AsCYP75B1	Flavonoid 3'-monooxygenase CYP75B137_GN=CYP75B137	524	1.27378e-126	61.65	Crocosmia x crocosmiiflora	58.57	7.33
36	evm.model.Scaffold224.44	AsCYP36	72	CYP734	AsCYP734A2	Cytochrome P450 734A1_GN=CYP734A1	523	0	89.19	Arabidopsis thaliana	59.54	9.49
37	evm.model.Scaffold120.64	AsCYP37	71	CYP82	AsCYP82A6	Cytochrome P450 82A3_GN=CYP82A3	522	1.93816e-180	68.91	Glycine max	59.03	8.62
38	evm.model.Scaffold27.4	AsCYP38	71	CYP71	AsCYP71AP1	Cytochrome P450 71AP13_GN=CYP71AP13	520	0	72.93	Prunus mume	59.21	9.46
39	evm.model.Scaffold1.26	AsCYP39	71	CYP84	AsCYP84A1	Cytochrome P450 84A1_GN=CYP84A1	519	0	87.75	Arabidopsis thaliana	58.67	6.01
40	evm.model.Scaffold33.308	AsCYP40	72	CYP72	AsCYP72A2	Cytochrome P450 CYP72A219	519	0	78.45	Panax ginseng	59.34	9.41
41	evm.model.Scaffold11.176	AsCYP41	86	CYP704	AsCYP704C1	Cytochrome P450 704C1_GN=CYP704C1	519	1.85149e-177	68.98	Pinus taeda	59.69	6.43
42	evm.model.Scaffold52.131	AsCYP42	71	CYP71	AsCYP71D1	Cytochrome P450 71D10_GN=CYP71D10	517	0	70.61	Glycine max	58.62	8.65
43	evm.model.Scaffold31.100	AsCYP43	72	CYP749	AsCYP749A1	Cytochrome P450 CYP749A22	517	0	74.36	Panax ginseng	58.75	8.5
44	evm.model.Scaffold24.186	AsCYP44	71	CYP82	AsCYP82A7	Cytochrome P450 82A3_GN=CYP82A3	516	1.48281e-162	65.24	Glycine max	58.48	6.73
45	evm.model.Scaffold27.37	AsCYP45	72	CYP735	AsCYP735A1	Cytokinin hydroxylase_GN=CYP735A1	516	0	82.87	Arabidopsis thaliana	58.61	9.28
46	evm.model.Scaffold192.73	AsCYP46	71	CYP93	AsCYP93A1	9-dihydroxypterocarpan 6A-monooxygenase_GN=CYP93A1	515	4.27371e-145	64.84	Glycine max	58	8.88
47	evm.model.Scaffold574.1	AsCYP47	71	CYP84	AsCYP84A2	Cytochrome P450 84A1_GN=CYP84A1	513	0	86.47	Arabidopsis thaliana	57.94	5.84
48	evm.model.Scaffold192.71	AsCYP48	71	CYP93	AsCYP93A2	9-dihydroxypterocarpan 6A-monooxygenase_GN=CYP93A1	513	5.083e-119	60.98	Glycine max	57.7	8.67
49	evm.model.Scaffold24.181	AsCYP49	71	CYP82	AsCYP82A8	Cytochrome P450 82A3_GN=CYP82A3	512	3.8183e-168	66.54	Glycine max	57.98	6.64
50	evm.model.Scaffold83.115	AsCYP50	71	CYP76	AsCYP76A1	Cytochrome P450 76A2_GN=CYP76A2	512	0	77	Solanum melongena	58.51	9.04
51	evm.model.Scaffold2.188	AsCYP51	71	CYP82	AsCYP82A9	Cytochrome P450 82A1_GN=CYP82A1	511	1.94188e-177	63.75	Pisum sativum	57.25	8.72
52	evm.model.Scaffold54.19	AsCYP52	71	CYP75	AsCYP75A2	PETHYFlavonoid 3',5'-hydroxylase 2_GN=CYP75A3	511	0	86.85	Petunia hybrida	56.97	9.3
53	evm.model.Scaffold26.4	AsCYP53	72	CYP72	AsCYP72A3	Cytochrome P450 CYP72A219	511	0	77.15	Panax ginseng	58.24	8.95
54	evm.model.Scaffold56.101	AsCYP54	86	CYP86	AsCYP86A4	Cytochrome P450 86A1_GN=CYP86A1	511	0	89.72	Arabidopsis thaliana	58.62	9.13
55	evm.model.Scaffold59.35	AsCYP55	71	CYP93	AsCYP93A3	3,9-dihydroxypterocarpan 6A-monooxygenase_GN=CYP93A1	510	3.79792e-101	57.39	Glycine max	58.19	8.76
56	evm.model.Scaffold287.21	AsCYP56	72	CYP72	AsCYP72A4	Secologanin synthase_GN=CYP72A1	510	0	70.25	Catharanthus roseus	58.73	9.4
57	evm.model.Scaffold192.69	AsCYP57	71	CYP93	AsCYP93D1	Cytochrome P450 93A3_GN=CYP93A3	509	0	76.37	Glycine max	57.07	7.71
58	evm.model.Scaffold192.70	AsCYP58	71	CYP93	AsCYP93D2	9-dihydroxypterocarpan 6A-monooxygenase_GN=CYP93A1	509	0	72.76	Glycine max	57.54	8.64
59	evm.model.Scaffold26.1	AsCYP59	72	CYP72	AsCYP72A5	Cytochrome P450 72A13_GN=CYP72A13	509	0	70.65	Arabidopsis thaliana	58	9.9
60	evm.model.Scaffold1.264	AsCYP60	71	CYP81	AsCYP81Q1	Cytochrome P450 81Q32_GN=CYP81Q32	508	0	74.35	Catharanthus roseus	57.29	6.53
61	evm.model.Scaffold18.356	AsCYP61	71	CYP98	AsCYP98A1	Cytochrome P450 98A2_GN=CYP98A2	508	0	89.33	Glycine max	58.19	8.61
62	evm.model.Scaffold3.20	AsCYP62	71	CYP736	AsCYP736A1	Cytochrome P450 CYP736A12	507	0	74.55	Panax ginseng	56.7	8.51
63	evm.model.Scaffold1.263	AsCYP63	71	CYP81	AsCYP81Q2	Cytochrome P450 81Q32_GN=CYP81Q32	507	0	73.02	Catharanthus roseus	57.24	8.58
64	evm.model.Scaffold123.33	AsCYP64	71	CYP71	AsCYP71D2	Cytochrome P450 71D10_GN=CYP71D10	507	0	70.92	Glycine max	57.25	7.36
65	evm.model.Scaffold298.36	AsCYP65	86	CYP704	AsCYP704C2	Cytochrome P450 704C1_GN=CYP704C1	507	5.68382e-179	70.1	Pinus taeda	58.68	7.32
66	evm.model.Scaffold210.25	AsCYP66	71	CYP71	AsCYP71D3	Cytochrome P450 71D10_GN=CYP71D10	506	0	69.44	Glycine max	57.13	8.39
67	evm.model.Scaffold210.27	AsCYP67	71	CYP71	AsCYP71D4	Cytochrome P450 71D10_GN=CYP71D10	506	1.4665e-176	69.03	Glycine max	57.15	7.79
68	evm.model.Scaffold84.35	AsCYP68	71	CYP71	AsCYP71BE2	Salviol synthase_GN=CYP71BE52	506	5.07369e-163	66.14	Salvia pomifera	57.62	9.19
69	evm.model.Scaffold1.475	AsCYP69	71	CYP71	AsCYP71E1	4-hydroxyphenylacetaldehyde oxime monooxygenase_GN=CYP71E1	506	0	73.63	Sorghum bicolor	56.9	8.55
70	evm.model.Scaffold2.301	AsCYP70	71	CYP81	AsCYP81C1	Cytochrome P450 81C13_GN=CYP81C13	506	1.68826e-174	70.78	Catharanthus roseus	57.65	7.69
71	evm.model.Scaffold210.28	AsCYP71	71	CYP71	AsCYP71BE3	esmethyl-deoxy-podophyllotoxin synthase_GN=CYP71BE54	505	0	73.51	Sinopodophyllum hexandrum	56.85	8.25
72	evm.model.Scaffold52.116	AsCYP72	71	CYP71	AsCYP71D5	Cytochrome P450 71D10_GN=CYP71D10	505	0	69.62	Glycine max	57.05	9.02
73	evm.model.Scaffold111.4	AsCYP73	71	CYP71	AsCYP71D6	Cytochrome P450 71D10_GN=CYP71D10	505	0	73.49	Glycine max	56.97	6.95
74	evm.model.Scaffold45.11	AsCYP74	85	CYP88	AsCYP88A1	Ent-kaurenoic acid oxidase 1_GN=KAO1	505	1.51044e-101	56.5	Arabidopsis thaliana	58.36	9.03
75	evm.model.Scaffold9.284	AsCYP75	71	CYP71	AsCYP71B1	Cytochrome P450 71B34_GN=CYP71B34	504	8.75947e-176	67.54	Arabidopsis thaliana	57.63	7.77
76	evm.model.Scaffold30.27	AsCYP76	71	CYP71	AsCYP736A2	Cytochrome P450 736A117_GN=CYP736A117	504	0	74.8	Prunus mume	56.83	6.82
77	evm.model.Scaffold40.34	AsCYP77	71	CYP75	AsCYP75B2	Flavonoid 3'-monooxygenase_GN=CYP75B1	504	0	79.65	Arabidopsis thaliana	55.98	8.48
78	evm.model.Scaffold229.5	AsCYP78	71	CYP81	AsCYP81C2	Cytochrome P450 81C13_GN=CYP81C13	504	2.1904e-166	66.47	Catharanthus roseus	57.12	8.78
79	evm.model.Scaffold79.15	AsCYP79	71	CYP73	AsCYP73A1	Trans-cinnamate 4-monooxygenase_GN=CYP73A11	504	0	93.08	Glycine max	57.83	8.78
80	evm.model.Scaffold142.33	AsCYP80	71	CYP89	AsCYP89A2	Cytochrome P450 89A2_GN=CYP89A2	504	0	75.96	Arabidopsis thaliana	58.11	8.61
81	evm.model.Scaffold130.24	AsCYP81	72	CYP721	AsCYP734A3	Cytochrome P450 734A1_GN=CYP734A1	504	2.79349e-155	65.43	Arabidopsis thaliana	57.63	9.1
82	evm.model.Scaffold159.9	AsCYP82	86	CYP704	AsCYP704C3	Cytochrome P450 704C1_GN=CYP704C1	504	5.22739e-180	71.32	Pinus taeda	57.7	8.99
83	evm.model.Scaffold1.48	AsCYP83	85	CYP90	AsCYP90C1	3-epi-6-deoxocathasterone 23-monooxygenase CYP90C1_GN=CYP90C1	504	0	83.48	Arabidopsis thaliana	57.61	9.33
84	evm.model.Scaffold111.6	AsCYP84	71	CYP71	AsCYP71D7	Premnaspirodiene oxygenase_GN=CYP71D55	503	0	70.86	Hyoscyamus muticus	56.73	6.21
85	evm.model.Scaffold115.2	AsCYP85	71	CYP81	AsCYP81Q3	Cytochrome P450 81Q32_GN=CYP81Q32	503	0	69.35	Catharanthus roseus	57.05	8.64
86	evm.model.Scaffold182.1	AsCYP86	71	CYP83	AsCYP83B1	Cytochrome P450 83B1_GN=CYP83B1	502	1.35834e-172	67.73	Arabidopsis thaliana	57.47	8.42
87	evm.model.Scaffold16.262	AsCYP87	71	CYP71	AsCYP71D8	Cytochrome P450 71D10_GN=CYP71D10	502	3.95426e-174	70.38	Glycine max	57.02	8.72
88	evm.model.Scaffold227.17	AsCYP88	71	CYP81	AsCYP81Q4	Cytochrome P450 81Q32_GN=CYP81Q32	502	0	70.85	Catharanthus roseus	56.63	8.1
89	evm.model.Scaffold270.58	AsCYP89	71	CYP77	AsCYP77A1	Cytochrome P450 77A3_GN=CYP77A3	502	0	85.86	Glycine max	56.77	8.89
90	evm.model.Scaffold28.22	AsCYP90	71	CYP89	AsCYP89A4	Cytochrome P450 89A2_GN=CYP89A2	502	7.36962e-173	74.52	Arabidopsis thaliana	58.03	8.97
91	evm.model.Scaffold1.561	AsCYP91	86	CYP96	AsCYP96A1	Alkane hydroxylase MAH1_GN=CYP96A15	502	8.21664e-164	66.4	Arabidopsis thaliana	58.03	8.45
92	evm.model.Scaffold159.73	AsCYP92	86	CYP86	AsCYP86A2	Cytochrome P450 86A8_GN=CYP86A8	502	0	80.19	Arabidopsis thaliana	57.17	8.56
93	evm.model.Scaffold15.146	AsCYP93	710	CYP710	AsCYP710A1	Cytochrome P450 710A1_GN=CYP710A1	502	0	82.63	Arabidopsis thaliana	56.58	8.67
94	evm.model.Scaffold593.7	AsCYP94	71	CYP71	AsCYP71D9	Cytochrome P450 71D10_GN=CYP71D10	501	0	71.31	Glycine max	56.23	7.73
95	evm.model.Scaffold111.3	AsCYP95	71	CYP71	AsCYP71D10	Premnaspirodiene oxygenase_GN=CYP71D55	501	7.88259e-168	68.27	Hyoscyamus muticus	57.16	9.05
96	evm.model.Scaffold16.257	AsCYP96	71	CYP71	AsCYP71BE4	Desmethyl-deoxy-podophyllotoxin synthase_GN=CYP71BE54	501	1.7891e-171	70.91	Sinopodophyllum hexandrum	56.88	8.46
97	evm.model.Scaffold28.32	AsCYP97	71	CYP89	AsCYP89A3	Cytochrome P450 89A2_GN=CYP89A2	501	0	76.79	Arabidopsis thaliana	57.38	9.24
98	evm.model.Scaffold210.20	AsCYP98	71	CYP71	AsCYP71BE5	Desmethyl-deoxy-podophyllotoxin synthase_GN=CYP71BE54	500	0	72.67	Prunus mume	56.46	9.27
99	evm.model.Scaffold1.540	AsCYP99	71	CYP71	AsCYP71AU1	Cytochrome P450 71AU50_GN=CYP71AU50	500	0	79.07	Prunus mume	56.92	8.56
100	evm.model.Scaffold1.542	AsCYP100	71	CYP71	AsCYP71AU2	Cytochrome P450 71AU50_GN=CYP71AU50	500	0	81.29	Prunus mume	57	7.79
101	evm.model.Scaffold169.6	AsCYP101	71	CYP71	AsCYP71A1	Cytochrome P450 71A9_GN=CYP71A9	500	0	73.94	Glycine max	56.54	6.38
102	evm.model.Scaffold64.101	AsCYP102	71	CYP89	AsCYP89A1	Cytochrome P450 89A2_GN=CYP89A2	500	4.57032e-156	70.04	Arabidopsis thaliana	57.86	9.22
103	evm.model.Scaffold52.26	AsCYP103	85	CYP707	AsCYP707A1	Abscisic acid 8'-hydroxylase 2_GN=CYP707A2	500	0	86.59	Arabidopsis thaliana	56.79	9.37
104	evm.model.Scaffold16.263	AsCYP104	71	CYP71	AsCYP71BE6	Desmethyl-deoxy-podophyllotoxin synthase_GN=CYP71BE54	499	0	72.27	Sinopodophyllum hexandrum	55.98	9
105	evm.model.Scaffold211.19	AsCYP105	71	CYP71	AsCYP71D11	Cytochrome P450 71D10_GN=CYP71D10	498	0	73.28	Glycine max	55.96	7.27
106	evm.model.Scaffold204.53	AsCYP106	71	CYP81	AsCYP81E2	Isoflavone 2'-hydroxylase_GN=CYP81E1	498	0	77.71	Glycyrrhiza echinata	56.72	8.66
107	evm.model.Scaffold3.347	AsCYP107	71	CYP76	AsCYP76B1	Geraniol 8-hydroxylase_GN=CYP76B6	498	0	74.4	Catharanthus roseus	56.02	9.1
108	evm.model.Scaffold15.67	AsCYP108	71	CYP71	AsCYP71B3	Cytochrome P450 71B34_GN=CYP71B34	497	0	69.7	Arabidopsis thaliana	56.21	5.84
109	evm.model.Scaffold63.5	AsCYP109	71	CYP89	AsCYP89A6	Cytochrome P450 89A9_GN=CYP89A9	497	7.8995e-165	66.6	Arabidopsis thaliana	56.81	8.44
110	evm.model.Scaffold64.42	AsCYP110	86	CYP94	AsCYP94C1	Cytochrome P450 94C1_GN=CYP94C1	497	0	75.65	Arabidopsis thaliana	56.81	8.33
111	evm.model.Scaffold1.267	AsCYP111	71	CYP81	AsCYP81E3	Cytochrome P450 81E8_GN=CYP81E8	496	0	76.92	Medicago truncatula	55.9	9.2
112	evm.model.Scaffold211.30	AsCYP112	71	CYP71	AsCYP71D12	Cytochrome P450 71D10_GN=CYP71D10	496	0	70.67	Glycine max	56.74	8.92
113	evm.model.Scaffold63.17	AsCYP113	71	CYP81	AsCYP81Q5	Cytochrome P450 81Q32_GN=CYP81Q32	496	0	72.6	Catharanthus roseus	55.39	7.75
114	evm.model.Scaffold362.2	AsCYP114	86	CYP94	AsCYP94B1	Cytochrome P450 94B3_GN=CYP94B3	496	0	74.9	Arabidopsis thaliana	56.43	8.85
115	evm.model.Scaffold1.268	AsCYP115	71	CYP81	AsCYP81E4	Cytochrome P450 81E8_GN=CYP81E8	495	0	74.9	Medicago truncatula	55.62	8.62
116	evm.model.Scaffold77.26	AsCYP116	71	CYP81	AsCYP81E5	Cytochrome P450 81E8_GN=CYP81E8	494	3.73971e-150	63.08	Medicago truncatula	55.23	9.08
117	evm.model.Scaffold6.177	AsCYP117	85	CYP722	AsCYP707A2	Abscisic acid 8'-hydroxylase 3_GN=CYP707A7	494	2.27288e-63	50.61	Oryza sativa subsp. japonica	56.32	8.82
118	evm.model.Scaffold118.63	AsCYP118	85	CYP716	AsCYP716B1	Cytochrome P450 716B2_GN=CYP716B2	492	1.22645e-127	61.22	Picea sitchensis	56.06	9.3
119	evm.model.Scaffold298.25	AsCYP119	71	CYP736	AsCYP736A3	C7A12_PANGICytochrome P450 CYP736A12 OS=OX=4054 PE=2 SV=1	490	0	72.62	Panax ginseng	55.15	8.81
120	evm.model.Scaffold54.53	AsCYP120	85	CYP88	AsCYP88A2	KAO1_ARATHEnt-kaurenoic acid oxidase 1 OS=OX=3702 GN=KAO1 PE=1 SV=1	490	0	84.71	Arabidopsis thaliana	56.49	9.21
121	evm.model.Scaffold9.113	AsCYP121	51	CYP51	AsCYP51G1	CP511_ARATHSterol 14-demethylase OS=OX=3702 GN=CYP51G1 PE=1 SV=1	489	0	91.21	Arabidopsis thaliana	55.54	7.4
122	evm.model.Scaffold52.117	AsCYP122	71	CYP71	AsCYP71D13	Cytochrome P450 71D10_CYP71D10	487	0	70.2	Glycine max	55.01	9.17
123	evm.model.Scaffold6.28	AsCYP123	74	CYP74	AsCYP74A1	Allene oxide synthase 3_GN=AOS3	484	0	74	Solanum lycopersicum	54.59	6.15
124	evm.model.Scaffold142.56	AsCYP124	71	CYP71	AsCYP71BE7	Desmethyl-deoxy-podophyllotoxin synthase_GN=CYP71BE54	483	3.54075e-153	65.35	Sinopodophyllum hexandrum	54.52	9.18
125	evm.model.Scaffold95.68	AsCYP125	72	CYP715	AsCYP734A4	Cytochrome P450 734A1_GN=CYP734A1	481	8.0069e-85	53.35	Arabidopsis thaliana	54.4	8.49
126	evm.model.Scaffold118.64	AsCYP126	85	CYP716	AsCYP716B2	Cytochrome P450 716B1_GN=CYP716B1	480	1.34955e-125	60.94	Picea sitchensis	54.78	9.69
127	evm.model.Scaffold137.91	AsCYP127	85	CYP716	AsCYP716E1	Beta-amyrin 6-beta-monooxygenase_GN=CYP716E26	480	0	72.77	Solanum lycopersicum	54.08	9.02
128	evm.model.Scaffold95.23	AsCYP128	86	CYP704	AsCYP704C4	Cytochrome P450 704C1_GN=CYP704C1	479	5.94824e-161	65.05	Pinus taeda	55.1	6.99
129	evm.model.Scaffold18.17	AsCYP129	85	CYP716	AsCYP707A3	Abscisic acid 8'-hydroxylase 3_GN=CYP707A3	479	5.71953e-98	57.17	Arabidopsis thaliana	53.79	9.17
130	evm.model.Scaffold56.109	AsCYP130	85	CYP716	AsCYP716A5	Beta-amyrin 28-monooxygenase_GN=CYP716A15	479	0	85.95	Vitis vinifera	54.26	8.78
131	evm.model.Scaffold37.44	AsCYP131	85	CYP90	AsCYP90D1	3-epi-6-deoxocathasterone 23-monooxygenase CYP90D1 OS=Arabidopsis thaliana OX=3702 GN=CYP90D1 PE=1 SV=1	479	0	82.39	Arabidopsis thaliana	55.11	9
132	evm.model.Scaffold2.249	AsCYP132	85	CYP707	AsCYP707A4	ABAH1_SOLLCAbscisic acid 8'-hydroxylase CYP707A1 OS=Solanum lycopersicum OX=4081 GN=CYP707A1 PE=2 SV=1	478	0	80.68	Solanum lycopersicum	54.41	8.93
133	evm.model.Scaffold27.165	AsCYP133	85	CYP707	AsCYP707A5	ABAH4_ARATHAbscisic acid 8'-hydroxylase 4 OS=Arabidopsis thaliana OX=3702 GN=CYP707A4 PE=2 SV=2	478	0	84.13	Arabidopsis thaliana	54.33	9.09
134	evm.model.Scaffold3.294	AsCYP134	85	CYP87	AsCYP87A1	Cytochrome P450 87A3_GN=CYP87A3	476	0	82.16	Oryza sativa subsp. japonica	54.55	8.86
135	evm.model.Scaffold117.45	AsCYP135	85	CYP716	AsCYP716A6	Beta-amyrin 28-monooxygenase_GN=CYP716A17	476	0	85.45	Vitis vinifera	53.39	9.1
136	evm.model.Scaffold62.137	AsCYP136	71	CYP701	AsCYP701A1	Ent-kaurene oxidase_GN=KO	475	0	82.09	Arabidopsis thaliana	54.3	7.02
137	evm.model.Scaffold23.324	AsCYP137	85	CYP722	AsCYP707A6	Abscisic acid 8'-hydroxylase 4_GN=CYP707A4	475	3.3321e-81	55.36	Arabidopsis thaliana	53.85	9.12
138	evm.model.Scaffold26.2	AsCYP138	72	CYP72	AsCYP72A6	Cytochrome P450 72A397_GN=CYP72A397	474	0	72.09	Kalopanax septemlobus	53.77	9.56
139	evm.model.Scaffold30.31	AsCYP139	71	CYP71	AsCYP71AP2	Cytochrome P450 71AP13_GN=CYP71AP13	473	0	78.2	Prunus mume	54.17	8.86
140	evm.model.Scaffold40.33	AsCYP140	71	CYP75	AsCYP75B3	Flavonoid 3'-monooxygenase_GN=CYP75B1	473	0	81.17	Arabidopsis thaliana	52.62	9.4
141	evm.model.Scaffold206.49	AsCYP141	71	CYP703	AsCYP703A1	Cytochrome P450 703A2_GN=CYP703A2	473	0	86.68	Arabidopsis thaliana	53.92	6.44
142	evm.model.Scaffold281.16	AsCYP142	71	CYP81	AsCYP81D4	Cytochrome P450 81D11_GN=CYP81D11	473	9.07417e-168	76.98	Arabidopsis thaliana	53.26	6.21
143	evm.model.Scaffold8.259	AsCYP143	85	CYP724	AsCYP724A1	Cytochrome P450 724B1_GN=CYP724B1	473	0	80.53	Oryza sativa subsp. japonica	53.71	8.86
144	evm.model.Scaffold6.178	AsCYP144	85	CYP722	AsCYP707A7	Abscisic acid 8'-hydroxylase 1_GN=CYP707A5	473	3.15165e-51	47.29	Oryza sativa subsp. japonica	53.99	9.17
145	evm.model.Scaffold15.209	AsCYP145	71	CYP76	AsCYP76B2	Geraniol 8-hydroxylase_GN=CYP76B6	472	5.61265e-158	68.02	Catharanthus roseus	53.24	6.43
146	evm.model.Scaffold10.190	AsCYP146	85	CYP724	AsCYP724A2	Cytochrome P450 724B1_GN=CYP724B1	469	1.08149e-178	70.36	Oryza sativa subsp. japonica	53.07	7.78
147	evm.model.Scaffold98.37	AsCYP147	71	CYP76	AsCYP76B3	Geraniol 8-hydroxylase_GN=CYP76B6	467	1.66256e-179	73.28	Catharanthus roseus	52.2	6.22
148	evm.model.Scaffold167.65	AsCYP148	71	CYP89	AsCYP89A5	Cytochrome P450 89A9_GN=CYP89A9	466	1.76498e-146	63.58	Arabidopsis thaliana	53.07	6.58
149	evm.model.Scaffold27.107	AsCYP149	85	CYP85	AsCYP85A1	Cytochrome P450 85A_GN=CYP85A	466	0	90.3	Phaseolus vulgaris	53.54	8.37
150	evm.model.Scaffold110.36	AsCYP150	71	CYP82	AsCYP82A10	Cytochrome P450 82A3_GN=CYP82A3	457	1.88767e-168	69.91	Glycine max	52.15	6.47
151	evm.model.Scaffold211.33	AsCYP151	71	CYP71	AsCYP71D14	Cytochrome P450 71D10_GN=CYP71D10	455	1.0817e-122	60.09	Glycine max	50.69	7.01
152	evm.model.Scaffold204.51	AsCYP152	71	CYP81	AsCYP81D6	Cytochrome P450 81D1_GN=CYP81D1	452	8.39515e-172	67.13	Arabidopsis thaliana	51.38	9.33
153	evm.model.Scaffold593.4	AsCYP153	71	CYP71	AsCYP71D15	Cytochrome P450 71D10_GN=CYP71D10	451	8.48805e-170	72.93	Glycine max	51.28	6.74
154	evm.model.Scaffold101.79	AsCYP154	85	CYP716	AsCYP716E2	Beta-amyrin 6-beta-monooxygenase_GN=CYP716E26	451	2.42783e-179	72.71	Solanum lycopersicum	50.99	9.41
155	evm.model.Scaffold63.11	AsCYP155	85	CYP87	AsCYP87D1	Cucurbitadienol 11-hydroxylase_GN=CYP87D18	451	0	76.96	Siraitia grosvenorii	51.27	9.34
156	evm.model.Scaffold23.357	AsCYP156	72	CYP721	AsCYP734A5	Cytochrome P450 734A1_GN=CYP734A1	450	1.80476e-123	58.91	Arabidopsis thaliana	50.91	9.09
157	evm.model.Scaffold3.592	AsCYP157	85	CYP707	AsCYP707A8	Abscisic acid 8'-hydroxylase CYP707A2_GN=CYP707A2	448	0	84.66	Solanum lycopersicum	50.84	9.34
158	evm.model.Scaffold12.147	AsCYP158	71	CYP92	AsCYP92C1	Trimethyltridecatetraene synthase_GN=CYP92C6	444	5.54615e-169	70.41	Zea mays	51.03	6.48
159	evm.model.Scaffold142.57	AsCYP159	71	CYP71	AsCYP71D16	Premnaspirodiene oxygenase_GN=CYP71D55	441	8.68992e-123	61.76	Hyoscyamus muticus	49.79	9.02
160	evm.model.Scaffold114.29	AsCYP160	86	CYP96	AsCYP96A2	Alkane hydroxylase MAH1_GN=CYP96A15	441	8.9538e-79	52.69	Arabidopsis thaliana	50.79	7.73
161	evm.model.Scaffold179.14	AsCYP161	85	CYP87	AsCYP87A2	Cytochrome P450 87A3_GN=CYP87A3	440	0	78.65	Oryza sativa subsp. japonica	50.26	9.35
162	evm.model.Scaffold208.1	AsCYP162	71	CYP71	AsCYP71D17	Premnaspirodiene oxygenase_GN=CYP71D55	431	4.98797e-147	67.28	Hyoscyamus muticus	48.68	8.23
163	evm.model.Scaffold123.8	AsCYP163	71	CYP71	AsCYP71D18	Cytochrome P450 71D10_GN=CYP71D10	431	5.91849e-153	62.75	Glycine max	48.53	8.83
164	evm.model.Scaffold52.132	AsCYP164	71	CYP71	AsCYP71D19	Cytochrome P450 71D10_GN=CYP71D10	430	2.59396e-161	71.86	Glycine max	48.97	6
165	evm.model.Scaffold16.255	AsCYP165	71	CYP71	AsCYP71D20	Cytochrome P450 71D8_GN=CYP71D8	427	9.3581e-159	68.91	Glycine max	48.59	6
166	evm.model.Scaffold4.44	AsCYP166	85	CYP720	AsCYP720B1	Abietadienol/abietadienal oxidase_GN=CYP720B1	425	6.61895e-125	63.92	Pinus taeda	48.62	8.12
167	evm.model.Scaffold8.339	AsCYP167	71	CYP82	AsCYP82G1	Dimethylnonatriene synthase_GN=CYP82G1	421	1.26063e-147	68.5	Arabidopsis thaliana	47.82	8.43
168	evm.model.Scaffold9.286	AsCYP168	71	CYP71	AsCYP71B2	Cytochrome P450 71B2_GN=CYP71B2	419	1.01961e-149	68.41	Arabidopsis thaliana	47.89	5.9
169	evm.model.Scaffold179.28	AsCYP169	71	CYP82	AsCYP82D4	Cytochrome P450 CYP82D47	397	1.88008e-80	64.55	Panax ginseng	43.85	9
170	evm.model.Scaffold211.22	AsCYP170	71	CYP71	AsCYP71BE8	Desmethyl-deoxy-podophyllotoxin synthase_GN=CYP71BE54	385	8.51494e-112	71.61	Sinopodophyllum hexandrum	43.79	5.28
171	evm.model.Scaffold211.39	AsCYP171	71	CYP71	AsCYP71BE9	Desmethyl-deoxy-podophyllotoxin synthase_GN=CYP71BE54	328	3.34316e-113	69.72	Sinopodophyllum hexandrum	37.13	5.26
172	evm.model.Scaffold4.46	AsCYP172	85	CYP85	AsCYP85A2	Cytochrome P450 85A1_GN=CYP85A1	328	1.05246e-151	79.57	Solanum lycopersicum	38.38	7.32
173	evm.model.Scaffold52.130	AsCYP173	71	CYP71	AsCYP71BE10	Desmethyl-deoxy-podophyllotoxin synthase_GN=CYP71BE54	325	1.71198e-120	70.68	Sinopodophyllum hexandrum	36.52	5.17
174	evm.model.Scaffold1.538	AsCYP174	71	CYP71	AsCYP71AU4	Cytochrome P450 71AU50_GN=CYP71AU50	306	1.05108e-75	66.09	Prunus mume	35	9.48
175	evm.model.Scaffold32.87	AsCYP175	71	CYP71	AsCYP71AP3	Cytochrome P450 71AP13_GN=CYP71AP13	291	3.81061e-25	45.48	Prunus mume	32.96	6.33
176	evm.model.Scaffold12.164	AsCYP176	86	CYP86	AsCYP86B3	Cytochrome P450 86B1_GN=CYP86B1	289	2.73725e-109	71.82	Arabidopsis thaliana	33.26	9.46
177	evm.model.Scaffold179.31	AsCYP177	71	CYP82	AsCYP82C10	Xanthotoxin 5-hydroxylase CYP82C4_GN=CYP82C4	266	2.20374e-57	75.63	Arabidopsis thaliana	30.02	7.21
178	evm.model.Scaffold139.59	AsCYP178	71	CYP81	AsCYP81Q6	Cytochrome P450 81Q32_GN=CYP81Q32	265	4.78275e-78	66.8	Catharanthus roseus	29.92	5.93
179	evm.model.Scaffold33.309	AsCYP179	72	CYP72	AsCYP72A7	Cytochrome P450 716A67_GN=CYP72A67	254	5.04121e-114	79.01	Medicago truncatula	28.88	7.89
