## Supplementary material for "Genome and transcriptome mining revealed evolutionary insights and tissue-specific expression patterns of Cytochrome P450 superfamily in *Aquilaria sinensis*": Table S3

### Sheet: Sheet1
	Table S3: Classification of the 179 AsCYPs into 8 clan and 42 families with distribution of number of genes in each family
Multiple family clans of A. sinesis																	Single family clans of A. sinesis
	Clan	Family	Number		Clan	Family	Number		Clan	Family	Number		Clan	Family	Number			Clan	Family	Number
	71	CYP78	5		86	CYP86	6		85	CYP90	3		72	CYP709	1			97	CYP97	3
	71	CYP81	15		86	CYP96	2		85	CYP88	2		72	CYP734	2			Clan	Family	Number
	71	CYP82	14		86	CYP704	5		85	CYP87	3		72	CYP72	7			710	CYP710	1
	71	CYP77	2		86	CYP94	3		85	CYP707	4		72	CYP714	2			Clan	Family	Number
	71	CYP71	43						85	CYP716	7		72	CYP749	1			74	CYP74	1
	71	CYP73	3						85	CYP722	3		72	CYP735	1			Clan	Family	Number
	71	CYP76	6						85	CYP724	2		72	CYP721	2			51	CYP51	1
	71	CYP84	3						85	CYP85	2		72	CYP715	1
	71	CYP75	4						85	CYP720	1
	71	CYP93	5
	71	CYP98	1
	71	CYP736	2
	71	CYP89	6
	71	CYP83	1
	71	CYP701	1
	71	CYP703	1
	71	CYP92	1
	Clan71	A type
	Others	Non-A type
