## Supplementary material for "Genome and transcriptome mining revealed evolutionary insights and tissue-specific expression patterns of Cytochrome P450 superfamily in *Aquilaria sinensis*": Table S4

### Sheet: Sheet1
Table S4: Segmental and tandem duplicated AsCYP gene pairs with their genome location and physical distance
S. No	Gene	Clan	Family	Chromosome	Start	End	Gene	Clan	Family	Chromosome	Start	End	% Identifty	e value	query coverage	Distance (kb)	Duplication type	Evolutionary relation
1	AsCYP65	86	CYP704	Chr07	49104809	49107342	AsCYP128	86	CYP704	Chr07	48949954	48952487	100	0	91	152.322	SD	Paralogs
2	AsCYP156	72	CYP721	Chr04	67385199	67387387	AsCYP81	72	CYP721	Chr03	40166993	40167160	99.865	0	99	Different Chromosome	SD	Paralogs
3	AsCYP127	85	CYP716	Chr06	11863861	11866931	AsCYP154	85	CYP716	Chr06	10525307	10528324	99.859	0	94	1335.54	SD	Paralogs
4	AsCYP159	71	CYP71	Chr05	110550	112131	AsCYP162	71	CYP71	Chr02	90404338	90405797	99.361	0	85	Different Chromosome	SD	Paralogs
5	AsCYP40	72	CYP72	Chr06	28949598	28969488	AsCYP138	72	CYP72	Chr06	23208752	23211880	98.599	0	92	5737.72	SD	Paralogs
6	AsCYP4	71	CYP82	Chr01	66522987	66526380	AsCYP21	71	CYP82	Chr01	66447692	66450246	97.534	0	95	72.741	TD	Paralogs
7	AsCYP174	71	CYP71	Chr05	4548396	4550943	AsCYP10	71	CYP71	Chr05	4514498	4517879	97.506	0	95	30.517	TD	Paralogs
8	AsCYP112	71	CYP71	Chr01	24671497	24673131	AsCYP153	71	CYP71	Chr01	24105991	24107485	97.416	0	89	564.012	SD	Paralogs
9	AsCYP59	72	CYP72	Chr06	24507966	24508292	AsCYP138	72	CYP72	Chr06	23208752	23211880	96.784	0	99	1299.21	SD	Paralogs
10	AsCYP98	71	CYP71	Chr03	31542450	31544065	AsCYP15	71	CYP71	Chr03	31494135	31495861	96.474	0	100	46.589	TD	Paralogs
11	AsCYP138	72	CYP72	Chr06	23208752	23211880	AsCYP40	72	CYP72	Chr06	28949598	28969488	95.683	0	100	5737.72	SD	Paralogs
12	AsCYP59	72	CYP72	Chr06	24507966	24508292	AsCYP40	72	CYP72	Chr06	28949598	28969488	94.591	0	100	4441.63	SD	Paralogs
13	AsCYP173	71	CYP71	Chr01	25187783	25188843	AsCYP171	71	CYP71	Chr01	24992441	24993508	94.332	0	100	194.275	SD	Paralogs
14	AsCYP179	72	CYP72	Chr06	28936706	28938156	AsCYP40	72	CYP72	Chr06	28949598	28969488	93.536	0	100	11.442	TD	Paralogs
15	AsCYP99	71	CYP71	Chr05	4482466	4484877	AsCYP174	71	CYP71	Chr05	4548396	4550943	93.333	0	61	63.519	TD	Paralogs
16	AsCYP150	71	CYP82	Chr05	56670094	56671550	AsCYP37	71	CYP82	Chr06	62563145	62568706	93.304	0	100	Different Chromosome	SD	Paralogs
17	AsCYP151	71	CYP71	Chr01	24770944	24772852	AsCYP94	71	CYP71	Chr01	24066594	24068184	92.504	0	96	702.76	SD	Paralogs
18	AsCYP94	71	CYP71	Chr01	24066594	24068184	AsCYP105	71	CYP71	Chr01	24436921	24438495	92.195	0	99	368.737	SD	Paralogs
19	AsCYP105	71	CYP71	Chr01	24436921	24438495	AsCYP151	71	CYP71	Chr01	24770944	24772852	91.94	0	88	332.449	SD	Paralogs
20	AsCYP150	71	CYP82	Chr05	56670094	56671550	AsCYP29	71	CYP82	Chr06	62306802	62308593	91.776	0	100	Different Chromosome	SD	Paralogs
21	AsCYP10	71	CYP71	Chr05	4514498	4517879	AsCYP99	71	CYP71	Chr05	4482466	4484877	91.747	0	88	29.621	TD	Paralogs
22	AsCYP179	72	CYP72	Chr06	28936706	28938156	AsCYP138	72	CYP72	Chr06	23208752	23211880	91.594	0	85	5724.83	SD	Paralogs
23	AsCYP111	71	CYP81	Chr05	8870769	8872354	AsCYP115	71	CYP81	Chr05	8857018	8858601	91.386	0	99	12.168	TD	Paralogs
24	AsCYP169	71	CYP82	Chr06	62777049	62780439	AsCYP150	71	CYP82	Chr05	56670094	56671550	91.198	0	82	Different Chromosome	SD	Paralogs
25	AsCYP37	71	CYP82	Chr06	62563145	62568706	AsCYP169	71	CYP82	Chr06	62777049	62780439	90.965	0	76	208.343	SD	Paralogs
26	AsCYP170	71	CYP71	Chr01	24505430	24507944	AsCYP94	71	CYP71	Chr01	24066594	24068184	90.928	0	81	437.246	SD	Paralogs
27	AsCYP29	71	CYP82	Chr06	62306802	62308593	AsCYP169	71	CYP82	Chr06	62777049	62780439	90.342	0	76	468.456	SD	Paralogs
28	AsCYP162	71	CYP71	Chr02	90404338	90405797	AsCYP124	71	CYP71	Chr05	139462	141109	90.333	0	93	Different Chromosome	SD	Paralogs
29	AsCYP37	71	CYP82	Chr06	62563145	62568706	AsCYP29	71	CYP82	Chr06	62306802	62308593	90.247	0	100	254.552	SD	Paralogs
30	AsCYP30	71	CYP76	Chr02	60547761	60549969	AsCYP27	71	CYP76	Chr02	60574990	60576699	90.217	0	98	25.021	TD	Paralogs
31	AsCYP173	71	CYP71	Chr01	25187783	25188843	AsCYP64	71	CYP71	Chr04	6745328	6746936	90.031	0	99	Different Chromosome	SD	Paralogs
32	AsCYP170	71	CYP71	Chr01	24505430	24507944	AsCYP105	71	CYP71	Chr01	24436921	24438495	89.615	0	81	66.935	TD	Paralogs
33	AsCYP42	71	CYP71	Chr01	25151084	25152751	AsCYP164	71	CYP71	Chr01	25140000	25141434	88.903	0	83	9.65	TD	Paralogs
34	AsCYP159	71	CYP71	Chr05	110550	112131	AsCYP124	71	CYP71	Chr05	139462	141109	88.484	0	97	27.331	TD	Paralogs
35	AsCYP118	85	CYP716	Chr01	22236512	22238477	AsCYP126	85	CYP716	Chr01	22267935	22269944	86.653	0	95	29.458	TD	Paralogs
36	AsCYP104	71	CYP71	Chr03	29024979	29026582	AsCYP98	71	CYP71	Chr03	31542450	31544065	86.573	0	99	2515.87	SD	Paralogs
37	AsCYP44	71	CYP82	Chr02	39087477	39093241	AsCYP49	71	CYP82	Chr02	38995223	39000969	86.139	0	95	92.254	TD	Paralogs
38	AsCYP15	71	CYP71	Chr03	31494135	31495861	AsCYP104	71	CYP71	Chr03	29024979	29026582	85.896	0	92	2467.55	SD	Paralogs
39	AsCYP100	71	CYP71	Chr05	4444527	4448395	AsCYP174	71	CYP71	Chr05	4548396	4550943	85.459	5.28e-132	30	100.001	SD	Paralogs
40	AsCYP66	71	CYP71	Chr03	31361750	31363383	AsCYP67	71	CYP71	Chr03	31260122	31296238	85.2	0	100	65.512	TD	Paralogs
41	AsCYP49	71	CYP82	Chr02	38995223	39000969	AsCYP31	71	CYP82	Chr02	39051123	39053526	85.135	0	99	50.154	TD	Paralogs
42	AsCYP79	71	CYP73	Chr04	29259809	29262723	AsCYP14	71	CYP73	Chr02	50622314	50626011	85.056	0	99	Different Chromosome	SD	Paralogs
43	AsCYP115	71	CYP81	Chr05	8857018	8858601	AsCYP3	71	CYP81	Chr05	8853114	8855566	84.73	0	94	3.904	TD	Paralogs
44	AsCYP44	71	CYP82	Chr02	39087477	39093241	AsCYP31	71	CYP82	Chr02	39051123	39053526	84.724	0	99	33.951	TD	Paralogs
45	AsCYP71	71	CYP71	Chr03	31232770	31234401	AsCYP98	71	CYP71	Chr03	31542450	31544065	84.151	0	93	308.049	SD	Paralogs
46	AsCYP10	71	CYP71	Chr05	4514498	4517879	AsCYP100	71	CYP71	Chr05	4444527	4448395	83.929	0	88	66.103	TD	Paralogs
47	AsCYP87	71	CYP71	Chr03	28986060	28987646	AsCYP96	71	CYP71	Chr03	28775692	28777317	83.741	0	99	208.743	SD	Paralogs
48	AsCYP99	71	CYP71	Chr05	4482466	4484877	AsCYP100	71	CYP71	Chr05	4444527	4448395	83.71	0	100	34.071	TD	Paralogs
49	AsCYP42	71	CYP71	Chr01	25151084	25152751	AsCYP173	71	CYP71	Chr01	25187783	25188843	83.593	0	62	35.032	TD	Paralogs
50	AsCYP122	71	CYP71	Chr01	25468364	25469999	AsCYP72	71	CYP71	Chr01	25470513	25472138	83.499	0	99	0.514	TD	Paralogs
51	AsCYP75	71	CYP71	Chr01	12471010	12472623	AsCYP168	71	CYP71	Chr01	12486753	12488124	83.425	0	84	14.13	TD	Paralogs
52	AsCYP2	86	CYP86	Chr01	7654334	7657866	AsCYP11	86	CYP86	Chr06	72064215	72066096	83.379	4.43e-94	95	Different Chromosome	SD	Paralogs
53	AsCYP164	71	CYP71	Chr01	25140000	25141434	AsCYP64	71	CYP71	Chr04	6745328	6746936	82.94	0	59	Different Chromosome	SD	Paralogs
54	AsCYP64	71	CYP71	Chr04	6745328	6746936	AsCYP42	71	CYP71	Chr01	25151084	25152751	81.329	0	98	Different Chromosome	SD	Paralogs
55	AsCYP71	71	CYP71	Chr03	31232770	31234401	AsCYP104	71	CYP71	Chr03	29024979	29026582	81.321	0	93	2207.79	SD	Paralogs
56	AsCYP164	71	CYP71	Chr01	25140000	25141434	AsCYP171	71	CYP71	Chr01	24992441	24993508	81.156	3.28e-178	60	146.492	SD	Paralogs
57	AsCYP42	71	CYP71	Chr01	25151084	25152751	AsCYP171	71	CYP71	Chr01	24992441	24993508	80.84	0	62	157.576	SD	Paralogs
58	AsCYP66	71	CYP71	Chr03	31361750	31363383	AsCYP71	71	CYP71	Chr03	31232770	31234401	80.251	0	99	127.349	SD	Paralogs
59	AsCYP88	71	CYP81	Chr01	48634657	48637366	AsCYP113	71	CYP81	Chr03	65010497	65012079	79.987	0	99	Different Chromosome	SD	Paralogs
60	AsCYP66	71	CYP71	Chr03	31361750	31363383	AsCYP98	71	CYP71	Chr03	31542450	31544065	79.616	0	89	179.067	SD	Paralogs
61	AsCYP90	71	CYP89	Chr04	71563280	71564469	AsCYP97	71	CYP89	Chr04	69505597	69507102	79.4	0	99	2056.18	SD	Paralogs
62	AsCYP15	71	CYP71	Chr03	31494135	31495861	AsCYP66	71	CYP71	Chr03	31361750	31363383	79.379	0	83	130.752	SD	Paralogs
63	AsCYP161	85	CYP87	Chr08	14469961	14474177	AsCYP134	85	CYP87	Chr02	61800227	61802416	79.061	0	93	Different Chromosome	SD	Paralogs
64	AsCYP71	71	CYP71	Chr03	31232770	31234401	AsCYP67	71	CYP71	Chr03	31260122	31296238	78.926	0	99	25.721	TD	Paralogs
65	AsCYP124	71	CYP71	Chr05	139462	141109	AsCYP68	71	CYP71	Chr02	85945786	85947775	77.459	1.26e-33	16	Different Chromosome	SD	Paralogs
66	AsCYP67	71	CYP71	Chr03	31260122	31296238	AsCYP98	71	CYP71	Chr03	31542450	31544065	77.356	0	89	246.212	SD	Paralogs
67	AsCYP15	71	CYP71	Chr03	31494135	31495861	AsCYP67	71	CYP71	Chr03	31260122	31296238	76.996	0	84	197.897	SD	Paralogs
