## Supplementary material for "Genome and transcriptome mining revealed evolutionary insights and tissue-specific expression patterns of Cytochrome P450 superfamily in *Aquilaria sinensis*": Table S5

### Sheet: Sheet1
Table S5: Orthologous gene pairs of A. sinensis and A. thaliana identifed through collinearity and syntenic analysis
	Aquilaria sinensis						Arabidopsis thaliana
Sl. No	Chromosome	Transcript ID	Gene	Clan	Family		Chromosome	Gene ID	Clan	Family	Evolutionary relation
1	Chr04	evm.model.Scaffold49.69	AsCYP6	71	CYP77	==	1	AT1G11600.1	71	CYP77	Orthologs
2	Chr04	evm.model.Scaffold23.357	AsCYP156	72	CYP721	==	1	AT1G75130.1	72	CYP721	Orthologs
3	Chr04	evm.model.Scaffold64.42	AsCYP110	86	CYP94	==	2	AT2G27690.1	86	CYP94	Orthologs
4	Chr04	evm.model.Scaffold52.26	AsCYP103	85	CYP707	==	2	AT2G29090.1	85	CYP707	Orthologs
5	Chr04	evm.model.Scaffold56.101	AsCYP54	86	CYP86	==	5	AT5G58860.1	86	CYP86	Orthologs
6	Chr03	evm.model.Scaffold27.107	AsCYP149	85	CYP85	==	3	AT3G30180.1	85	CYP85	Orthologs
7	Chr03	evm.model.Scaffold10.190	AsCYP149	85	CYP85	==	5	AT5G14400.2	85	CYP724	Orthologs
8	Chr03	evm.model.Scaffold54.165	AsCYP7	85	CYP90	==	5	AT5G05690.1	85	CYP90	Orthologs
9	Chr06	evm.model.Scaffold192.70	AsCYP58	71	CYP93	==	5	AT5G06900.1	71	CYP93	Orthologs
10	Chr05	evm.model.Scaffold1.263	AsCYP63	71	CYP81	==	4	AT4G37340.1	71	CYP81	Orthologs
11	Chr05	evm.model.Scaffold1.264	AsCYP60	71	CYP81	==	4	AT4G37360.1	71	CYP81	Orthologs
12	Chr05	evm.model.Scaffold1.26	AsCYP39	71	CYP84	==	4	AT4G36220.1	71	CYP84	Orthologs
13	Chr05	evm.model.Scaffold1.48	AsCYP83	85	CYP90	==	4	AT4G36380.1	85	CYP90	Orthologs
14	Chr05	evm.model.Scaffold1.554	AsCYP1	71	CYP78	==	5	AT5G09970.1	71	CYP78	Orthologs
15	Chr08	evm.model.Scaffold159.73	AsCYP92	86	CYP86	==	2	AT2G45970.1	86	CYP86	Orthologs
16	Chr07	evm.model.Scaffold7.65	AsCYP18	86	CYP86	==	2	AT2G45970.1	86	CYP86	Orthologs
17	Chr07	evm.model.Scaffold362.2	AsCYP114	86	CYP94	==	3	AT3G48520.1	86	CYP94	Orthologs
18	Chr07	evm.model.Scaffold8.339	AsCYP167	71	CYP82	==	3	AT3G25180.1	71	CYP82	Orthologs
19	Chr02	evm.model.Scaffold3.294	AsCYP134	85	CYP87	==	1	AT1G12740.2	85	CYP87	Orthologs
20	Chr02	evm.model.Scaffold70.2	AsCYP13	71	CYP78	==	1	AT1G74110.1	71	CYP78	Orthologs
21	Chr02	evm.model.Scaffold27.165	AsCYP133	85	CYP707	==	3	AT3G19270.2	85	CYP707	Orthologs
