## Supplementary material for "Genome and transcriptome mining revealed evolutionary insights and tissue-specific expression patterns of Cytochrome P450 superfamily in *Aquilaria sinensis*": Table S6

### Sheet: Paralogous
Table S6: Ka, Ks, Ka/Ks, and divergent time (Mya) of the paralogous and orthologues gene pairs
Sl. No	Seq_1	Clan	Family	Seq_2	Clan	Family	Ka	Ks	Ka_Ks	EffectiveLen	AverageS-sites	AverageN-sites	cN	cS	pN	pS	Time MYA(T=Ks/2α), α=(6.96*10^-9)*10^-6
1	AsCYP79	71	CYP73	AsCYP14	71	CYP73	0.0533408	0.724005	0.0736746	1512	361.25	1150.75	59.25	167.75	0.0514882	0.46436	52.0119	SD
2	AsCYP161	85	CYP87	AsCYP134	85	CYP87	0.110217	1.25947	0.0875103	1311	294.75	1016.25	104.167	179.833	0.102501	0.610122	90.4795	SD
3	AsCYP27	71	CYP76	AsCYP30	71	CYP76	0.0486425	0.346049	0.140565	1581	376.083	1204.92	56.75	104.25	0.0470987	0.277199	24.8599	TD
4	AsCYP2	86	CYP86	AsCYP11	86	CYP86	0.154265	0.920127	0.167656	1623	378.083	1244.92	173.583	200.417	0.139434	0.530086	66.1011	SD
5	AsCYP179	72	CYP72	AsCYP40	72	CYP72	0.0188824	0.099267	0.190218	762	172.083	589.917	11	16	0.0186467	0.0929782	7.13125	TD
6	AsCYP115	71	CYP81	AsCYP3	71	CYP81	0.110167	0.559381	0.196944	1485	359.333	1125.67	115.333	141.667	0.102458	0.394249	40.1854	TD
7	AsCYP111	71	CYP81	AsCYP115	71	CYP81	0.0492319	0.242743	0.202815	1482	359.25	1122.75	53.5	74.5	0.0476509	0.207376	17.4384	TD
8	AsCYP90	71	CYP89	AsCYP97	71	CYP89	0.143012	0.70447	0.203007	1503	356.083	1146.92	149.333	162.667	0.130204	0.456822	50.6085	SD
9	AsCYP44	71	CYP82	AsCYP49	71	CYP82	0.0912689	0.437546	0.208593	1533	363.5	1169.5	100.5	120.5	0.0859342	0.331499	31.4329	TD
10	AsCYP88	71	CYP81	AsCYP113	71	CYP81	0.141054	0.658964	0.214055	1488	360.333	1127.67	145	158	0.128584	0.438483	47.3394	SD
11	AsCYP150	71	CYP82	AsCYP37	71	CYP82	0.0399207	0.175421	0.227571	1371	329.25	1041.75	40.5	51.5	0.0388769	0.156416	12.6021	SD
12	AsCYP71	71	CYP71	AsCYP98	71	CYP71	0.117361	0.512915	0.228811	1500	346.333	1153.67	125.333	128.667	0.108639	0.371511	36.8473	SD
13	AsCYP75	71	CYP71	AsCYP168	71	CYP71	0.110815	0.479607	0.231054	1257	276.583	980.417	101	98	0.103017	0.354324	34.4546	TD
14	AsCYP112	71	CYP71	AsCYP153	71	CYP71	0.0129003	0.0546472	0.236066	1320	303.583	1016.42	13	16	0.01279	0.0527038	3.92581	SD
15	AsCYP100	71	CYP71	AsCYP174	71	CYP71	0.124759	0.457195	0.272878	918	213.25	704.75	81	73	0.114934	0.342321	32.8445	SD
16	AsCYP37	71	CYP82	AsCYP29	71	CYP82	0.0625377	0.2285	0.273688	1566	379.917	1186.08	71.1667	74.8333	0.0600014	0.196973	16.4152	SD
17	AsCYP164	71	CYP71	AsCYP171	71	CYP71	0.156607	0.558654	0.28033	942	213.25	728.75	103	84	0.141338	0.393904	40.1332	SD
18	AsCYP10	71	CYP71	AsCYP100	71	CYP71	0.132556	0.472039	0.280816	1500	335.417	1164.58	141.5	117.5	0.121503	0.350311	33.9108	TD
19	AsCYP42	71	CYP71	AsCYP173	71	CYP71	0.131446	0.458989	0.286382	975	217.5	757.5	91.3333	74.6667	0.120572	0.343295	32.9733	TD
20	AsCYP42	71	CYP71	AsCYP171	71	CYP71	0.147494	0.514495	0.286677	966	216.667	749.333	100.333	80.6667	0.133897	0.372308	36.9608	SD
21	AsCYP98	71	CYP71	AsCYP15	71	CYP71	0.0221141	0.075119	0.294387	1497	349.75	1147.25	25	25	0.0217912	0.0714796	5.39648	TD
22	AsCYP99	71	CYP71	AsCYP100	71	CYP71	0.126404	0.429	0.294647	1500	335.167	1164.83	135.5	109.5	0.116326	0.326703	30.8189	TD
23	AsCYP150	71	CYP82	AsCYP29	71	CYP82	0.0568615	0.192337	0.295635	1371	330.083	1040.92	57	56	0.0547594	0.169654	13.8173	SD
24	AsCYP94	71	CYP71	AsCYP105	71	CYP71	0.0496199	0.167753	0.295792	1491	355.917	1135.08	54.5	53.5	0.0480141	0.150316	12.0512	SD
25	AsCYP15	71	CYP71	AsCYP104	71	CYP71	0.104983	0.354108	0.296471	1494	350.75	1143.25	112	99	0.0979663	0.282252	25.4388	SD
26	AsCYP104	71	CYP71	AsCYP98	71	CYP71	0.102747	0.345623	0.297281	1497	349.667	1147.33	110.167	96.8333	0.0960198	0.27693	24.8292	SD
27	AsCYP71	71	CYP71	AsCYP104	71	CYP71	0.153942	0.512697	0.300259	1497	347.333	1149.67	160	129	0.139171	0.371401	36.8317	SD
28	AsCYP37	71	CYP82	AsCYP169	71	CYP82	0.0956128	0.316424	0.302166	1161	283.75	877.25	78.75	73.25	0.0897692	0.25815	22.7316	SD
29	AsCYP81	72	CYP721	AsCYP156	72	CYP721	0.00404314	0.0132747	0.304575	1296	304	992	4	4	0.00403226	0.0131579	0.953641	SD
30	AsCYP118	85	CYP716	AsCYP126	85	CYP716	0.10807	0.325122	0.332399	1422	324.083	1097.92	110.5	85.5	0.100645	0.263821	23.3565	TD
31	AsCYP49	71	CYP82	AsCYP31	71	CYP82	0.111828	0.336243	0.332582	1533	363.5	1169.5	121.5	98.5	0.103891	0.270977	24.1554	TD
32	AsCYP164	71	CYP71	AsCYP64	71	CYP71	0.171358	0.501541	0.341662	1269	289.833	979.167	150	106	0.153191	0.365727	36.0302	SD
33	AsCYP169	71	CYP82	AsCYP150	71	CYP82	0.110781	0.321516	0.344559	963	232.333	730.667	75.25	60.75	0.102988	0.261478	23.0974	SD
34	AsCYP122	71	CYP71	AsCYP72	71	CYP71	0.123261	0.345159	0.357114	1461	337.083	1123.92	127.75	93.25	0.113665	0.276638	24.7959	TD
35	AsCYP66	71	CYP71	AsCYP71	71	CYP71	0.175217	0.485687	0.360761	1515	349.167	1165.83	182.167	124.833	0.156254	0.357518	34.8913	SD
36	AsCYP124	71	CYP71	AsCYP68	71	CYP71	0.284867	0.77519	0.36748	1446	342.333	1103.67	261.583	165.417	0.237013	0.483204	55.689	SD
37	AsCYP29	71	CYP82	AsCYP169	71	CYP82	0.115656	0.309691	0.373458	1167	286.083	880.917	94.4167	72.5833	0.10718	0.253714	22.2479	SD
38	AsCYP44	71	CYP82	AsCYP31	71	CYP82	0.131048	0.34725	0.377389	1542	365.167	1176.83	141.5	101.5	0.120238	0.277955	24.9461	TD
39	AsCYP170	71	CYP71	AsCYP105	71	CYP71	0.0754288	0.199199	0.37866	927	208.167	718.833	51.5833	36.4167	0.0717598	0.17494	14.3103	TD
40	AsCYP66	71	CYP71	AsCYP98	71	CYP71	0.199719	0.505235	0.395299	1500	348.417	1151.58	201.917	128.083	0.175338	0.367615	36.2956	SD
41	AsCYP15	71	CYP71	AsCYP66	71	CYP71	0.203766	0.509559	0.399888	1497	349.5	1147.5	204.75	129.25	0.178431	0.369814	36.6063	SD
42	AsCYP64	71	CYP71	AsCYP42	71	CYP71	0.174872	0.431396	0.405363	1521	347.25	1173.75	183.083	113.917	0.155982	0.328054	30.9911	SD
43	AsCYP15	71	CYP71	AsCYP67	71	CYP71	0.225397	0.554925	0.406175	1497	347.25	1149.75	223.833	136.167	0.19468	0.392129	39.8653	SD
44	AsCYP71	71	CYP71	AsCYP67	71	CYP71	0.199657	0.480893	0.415179	1515	347.417	1167.58	204.667	123.333	0.175291	0.355001	34.5469	TD
45	AsCYP67	71	CYP71	AsCYP98	71	CYP71	0.223882	0.536535	0.417275	1500	346.167	1153.83	223.333	132.667	0.193558	0.383245	38.5441	SD
46	AsCYP42	71	CYP71	AsCYP164	71	CYP71	0.086952	0.20812	0.417797	1281	289.333	991.667	81.4167	52.5833	0.0821008	0.18174	14.9512	TD
47	AsCYP59	72	CYP72	AsCYP138	72	CYP72	0.06065	0.143136	0.423723	1350	310.167	1039.83	60.5833	40.4167	0.0582625	0.130306	10.2828	SD
48	AsCYP99	71	CYP71	AsCYP10	71	CYP71	0.0796262	0.186733	0.426418	1494	335.75	1158.25	87.5	55.5	0.075545	0.165302	13.4147	TD
49	AsCYP162	71	CYP71	AsCYP124	71	CYP71	0.0836567	0.188547	0.443692	1254	293.917	960.083	76	49	0.0791598	0.166714	13.545	SD
50	AsCYP105	71	CYP71	AsCYP151	71	CYP71	0.14027	0.314815	0.445565	1218	287.833	930.167	119	74	0.127934	0.257093	22.616	SD
51	AsCYP151	71	CYP71	AsCYP105	71	CYP71	0.14027	0.314815	0.445565	1218	287.833	930.167	119	74	0.127934	0.257093	22.616	SD
52	AsCYP66	71	CYP71	AsCYP67	71	CYP71	0.13596	0.29249	0.464838	1518	349.917	1168.08	145.25	84.75	0.124349	0.242201	21.0122	TD
53	AsCYP170	71	CYP71	AsCYP94	71	CYP71	0.0799461	0.162846	0.490931	936	212.917	723.083	54.8333	31.1667	0.0758327	0.14638	11.6987	SD
54	AsCYP179	72	CYP72	AsCYP138	72	CYP72	0.0927788	0.188486	0.492232	645	147.5	497.5	43.4167	24.5833	0.0872697	0.166667	13.5406	SD
55	AsCYP159	71	CYP71	AsCYP124	71	CYP71	0.115487	0.234061	0.493404	1260	299.25	960.75	102.833	60.1667	0.107034	0.201058	16.8147	TD
56	AsCYP87	71	CYP71	AsCYP96	71	CYP71	0.15183	0.305449	0.497072	1503	347.417	1155.58	158.833	87.1667	0.137449	0.250899	21.9432	SD
57	AsCYP40	72	CYP72	AsCYP138	72	CYP72	0.0521424	0.101611	0.513157	1422	321.833	1100.17	55.4167	30.5833	0.0503712	0.0950285	7.29965	TD
58	AsCYP174	71	CYP71	AsCYP10	71	CYP71	0.064053	0.122615	0.52239	900	207.75	692.25	42.5	23.5	0.061394	0.113117	8.80856	SD
59	AsCYP59	72	CYP72	AsCYP40	72	CYP72	0.0363855	0.0687248	0.529438	1368	312.167	1055.83	37.5	20.5	0.035517	0.06567	4.93712	SD
60	AsCYP4	71	CYP82	AsCYP21	71	CYP82	0.0650998	0.121959	0.533785	1497	351.667	1145.33	71.4167	39.5833	0.0623545	0.112559	8.76141	TD
61	AsCYP173	71	CYP71	AsCYP171	71	CYP71	0.0445659	0.0784792	0.567868	975	218.083	756.917	32.75	16.25	0.0432676	0.0745128	5.63788	SD
62	AsCYP99	71	CYP71	AsCYP174	71	CYP71	0.0869344	0.151489	0.573866	918	211.417	706.583	58	29	0.0820852	0.13717	10.8828	TD
63	AsCYP151	71	CYP71	AsCYP94	71	CYP71	0.158591	0.27404	0.578715	1245	300.583	944.417	135	69	0.142945	0.229554	19.6868	SD
64	AsCYP173	71	CYP71	AsCYP64	71	CYP71	0.0979394	0.150588	0.650381	972	218.667	753.333	69.1667	29.8333	0.0918142	0.136433	10.8181	SD
65	AsCYP159	71	CYP71	AsCYP162	71	CYP71	0.0377489	0.0557615	0.67697	1104	257.417	846.583	31.1667	13.8333	0.0368146	0.0537391	4.00586	SD
66	AsCYP127	85	CYP716	AsCYP154	85	CYP716	0.0218402	0.0246707	0.885272	1353	319.333	1033.67	22.25	7.75	0.0215253	0.0242693	1.77232	SD
67	AsCYP65	86	CYP704	AsCYP128	86	CYP704	0.0234276	0.0262152	0.893664	1437	317	1120	25.8333	8.16667	0.0230655	0.0257624	1.88328	SD

### Sheet: Orthologus
Sl. No	Seq_1	Clan	Family	Seq_2	Clan	Family	Ka	Ks	Ka_Ks	EffectiveLen	AverageS-sites	AverageN-sites	cN	cS	pN	pS	Time MYA(T=Ks/2α), α=(6.96*10^-9)*10^-6
1	AsCYP6	71	CYP77	AT1G11600.1	71	CYP77	0.184302	3.93828	0.0467975	1518	360.333	1157.67	189.167	268.833	0.163403	0.746068	13.2401
2	AsCYP92	86	CYP86	AT2G45970.1	86	CYP86	0.177041	3.4415	0.0514429	1491	360.667	1130.33	178.25	267.75	0.157697	0.742375	12.7185
3	AsCYP39	71	CYP84	AT4G36220.1	71	CYP84	0.166572	3.1883	0.0522449	1530	356.75	1173.25	175.25	263.75	0.149371	0.739313	11.9664
4	AsCYP18	86	CYP86	AT2G45970.1	86	CYP86	0.161351	2.87154	0.0561899	1599	382.083	1216.92	176.667	280.333	0.145176	0.733697	11.5913
5	AsCYP7	85	CYP90	AT5G05690.1	85	CYP90	0.149298	2.17095	0.0687709	1407	335.917	1071.08	145	238	0.135377	0.708509	10.7254
6	AsCYP149	85	CYP85	AT3G30180.1	85	CYP85	0.200057	2.89924	0.0690033	1392	314.25	1077.75	189.25	230.75	0.175597	0.734288	14.3719
7	AsCYP1	71	CYP78	AT5G09970.1	71	CYP78	0.257937	3.4169	0.0754885	1599	391.333	1207.67	263.583	290.417	0.218258	0.742121	18.5299
8	AsCYP54	86	CYP86	AT5G58860.1	86	CYP86	0.156405	2.04305	0.0765548	1527	367.083	1159.92	163.75	257.25	0.141174	0.700795	11.236
9	AsCYP13	71	CYP78	AT1G74110.1	71	CYP78	0.249555	3.21244	0.0776841	1572	368.417	1203.58	255.5	272.5	0.212283	0.739652	17.9278
10	AsCYP103	85	CYP707	AT2G29090.1	85	CYP707	0.224431	2.82576	0.0794232	1440	335.417	1104.58	214.25	245.75	0.193965	0.732671	16.1229
11	AsCYP83	85	CYP90	AT4G36380.1	85	CYP90	0.244845	2.6354	0.092906	1461	329.25	1131.75	236.417	239.583	0.208895	0.727664	17.5894
12	AsCYP133	85	CYP707	AT3G19270.1	85	CYP707	0.21845	2.34179	0.0932832	1395	315.917	1079.08	204.5	226.5	0.189513	0.716961	15.6932
13	AsCYP63	71	CYP81	AT4G37340.1	71	CYP81	0.363585	3.84071	0.0946661	1479	358.25	1120.75	322.917	267.083	0.288126	0.745522	26.1196
14	AsCYP134	85	CYP87	AT1G12740.2	85	CYP87	0.159258	1.57927	0.100842	1413	313	1100	157.833	206.167	0.143485	0.658679	11.4409
15	AsCYP110	86	CYP94	AT2G27690.1	86	CYP94	0.304521	2.76772	0.110026	1446	334.917	1111.08	278.083	244.917	0.250281	0.731276	21.8765
16	AsCYP58	71	CYP93	AT5G06900.1	71	CYP93	0.326996	2.66187	0.122844	1458	331.417	1126.58	298.583	241.417	0.265034	0.728439	23.4911
17	AsCYP156	72	CYP721	AT1G75130.1	72	CYP721	0.341962	2.45267	0.139424	1293	301.917	991.083	272.167	217.833	0.274615	0.721502	24.5662
18	AsCYP60	71	CYP81	AT4G37360.1	71	CYP81	0.378322	2.67136	0.141622	1476	353.25	1122.75	333.583	257.417	0.297113	0.72871	27.1783
19	AsCYP167	71	CYP82	AT3G25180.1	71	CYP82	0.419059	2.26938	0.184658	1224	282.833	941.167	302.167	201.833	0.321055	0.713612	30.1048
20	AsCYP114	86	CYP94	AT3G48520.1	86	CYP94	0.299361	1.59882	0.187238	1479	354.75	1124.25	277.5	234.5	0.246831	0.661029	21.5058
21	AsCYP149	85	CYP85	AT5G14400.1	85	CYP724	0.718406	1.94285	0.36977	1062	233.75	828.25	382.833	162.167	0.46222	0.693761	51.6097
