## Supplementary material for "Genome and transcriptome mining revealed evolutionary insights and tissue-specific expression patterns of Cytochrome P450 superfamily in *Aquilaria sinensis*": Table S8

### Sheet: Sheet1
Table S8: Normalised expression values of AsCYPs in different tissues in terms of log2(TPM+1)
		log2(TPM+1)
Genes	Gene with functional annotation	Aril	Flower	Flowerbud	Callus	Seed	Wounded stem	Leaf	Control_O	Wounded_O	Control_CN	Wounded_CN
AsCYP78A1	AsCYP78A1_growth of the shoot apical meristem and plant organs	0	0.174407	0.633254	0	0.206286	0	1.59469	0	0	0	0
AsCYP86B1	AsCYP86B1_fatty acid omega-hydroxylase [EC:1.14.-.-]	0.784998	0.461235	0.159906	0.344776	0.093963	4.98688	0.16847	0	0.37214	1.85393	2.66615
AsCYP81E1	AsCYP81E1_isoflavone/4'-methoxyisoflavone 2'-hydroxylase [EC:1.14.14.90 1.14.14.89]	0	0	0	0	0	1.84664	0	0	0.626156	0.575641	2.10136
AsCYP82A1	AsCYP82A1_JA and ET siganling	0.0815257	3.1465	1.71182	0.743044	2.7088	4.49578	2.00831	5.00241	2.95465	6.31352	4.2267
AsCYP97A1	AsCYP97A1_beta-ring hydroxylase [EC:1.14.-.-]	0.695432	0	0.0512524	0.0208727	0.0198328	0	0.335034	2.55756	2.64743	3.12918	3.60604
AsCYP77B1	AsCYP77B1_cytochrome P450 family 77 subfamily A [EC:1.14.-.-]	0.303204	2.35652	1.59938	0.0360876	1.45697	0.0210262	6.7652	0.0397434	0	0	0
AsCYP90A1	AsCYP90A1_ 3beta,22alpha-dihydroxysteroid 3-dehydrogenase [EC:1.14.19.79]	0	0	0	0.0150907	0.053616	2.03462	0.0342728	4.70177	3.89654	4.02859	4.62101
AsCYP97B1	AsCYP97B1_cytochrome P450 family 97 subfamily B polypeptide 3	2.54344	2.81174	3.81854	2.27129	3.35182	2.88723	4.95645	5.11623	4.67981	5.2777	5.06293
AsCYP709B1	AsCYP709B1_ABA and salt stress	0.147311	3.78619	4.97638	0.647769	0.183607	0.405255	0.14923	0.66723	1.25946	0.64088	0.250151
AsCYP71AU3	AsCYP71AU3_biphenyl-4-hydroxylase	0	0.00877227	0.0120766	0	0	4.81947	0.0322172	1.1737	1.82405	6.33115	3.82748
AsCYP86B2	AsCYP86B2_fatty acid omega-hydroxylase [EC:1.14.-.-]	0	2.13802	2.15224	0	0	0.27455	5.3708	0.0204209	0.143608	0	1.99824
AsCYP82C1	AsCYP82C1_Xanthotoxin 5-hydroxylas	1.98518	0.0535458	0.00271692	1.11222	1.76754	4.81569	3.42846	4.96818	2.61425	4.51534	4.95022
AsCYP78A1	AsCYP78A1_ growth of the shoot apical meristem and plant organs	0	0	0	0.203313	0.0411617	0.44628	0.0610261	2.41581	2.59564	3.6959	3.96489
AsCYP73A2	AsCYP73A2_trans-cinnamate 4-monooxygenase [EC:1.14.14.91]	3.24165	8.82843	7.11208	7.42357	4.63034	9.65459	9.29743	7.44516	9.3876	5.90616	8.4178
AsCYP71BE1	AsCYP71BE1_Desmethyl-deoxy-podophyllotoxin synthase	0.384644	0.0639281	0	2.34913	0.168503	0.0619324	0	0	0	0	0.0850969
AsCYP704B1	AsCYP704B1_long-chain fatty acid omega-monooxygenase [EC:1.14.14.80]	0	0	0	0	0	0.0332292	0.0881287	0.195946	0.264211	0	0.474823
AsCYP97C1	AsCYP97C1_carotenoid epsilon hydroxylase [EC:1.14.14.158]	0.571732	1.03035	0.481715	1.39715	2.47105	2.6161	5.12533	3.59653	4.04105	3.36141	3.42186
AsCYP86A1	AsCYP86A1_fatty acid omega-hydroxylase [EC:1.14.-.-]	0.253755	3.68595	6.12014	0.303835	3.15951	4.28831	6.61113	0.602073	0.647952	0.679399	1.62101
AsCYP78A2	AsCYP78A2_cytochrome P450 family 78 subfamily A	0	0.150864	0	0	0.423548	0.0160591	0	0	0	0	0
AsCYP734A1	AsCYP734A2_PHYB activation tagged suppressor 1 [EC:1.14.-.-]	0.563403	1.42788	1.07622	5.36177	1.71859	2.66261	0	0.100255	2.89092	0	0.0173438
AsCYP82A2	AsCYP82A2_JA and ET siganling	0	0.267607	0.135836	0.0991497	0.00252755	1.78707	1.11726	2.6098	1.02639	4.69644	2.85669
AsCYP72A1	AsCYP72A1_dammarenediol 12-hydroxylase	3.03262	5.25296	0.790688	0.150815	6.01322	1.83665	4.05463	2.344	1.08286	3.2543	2.61693
AsCYP78A2	AsCYP78A2_meristem development	4.38842	0.331198	1.556	0.0225589	5.21524	3.17958	3.15415	1.86705	2.19842	0.562434	3.52931
AsCYP714A1	AsCYP714A1_inactivation of early gibberellin (GA) intermediates	0	1.83846	4.25472	1.38729	0.432351	0.0487963	1.50857	1.53465	3.16208	4.06798	3.21257
AsCYP73A3	AsCYP73A3_trans-cinnamate 4-monooxygenase [EC:1.14.14.91]	1.03073	3.1489	3.79372	9.00831	0.556245	5.82623	1.79758	3.5266	2.91562	1.15116	2.65638
AsCYP82A3	AsCYP82A3_wound response	1.36051	0	0	0	7.20797	0	0.0991881	0	0	0	0
AsCYP76BK1	AsCYP76BK1_Labd-13Z-ene-9,15,16-triol synthase	0.0897497	2.12636	0.0399118	3.6706	5.64726	4.61961	1.08336	0.456681	6.0981	1.05832	3.60429
AsCYP78A3	AsCYP78A3_cytochrome P450 family 78 subfamily A	0.237906	4.00793	7.28112	0.099716	2.92416	1.34092	3.12453	2.62866	0.826722	3.283	0.963254
AsCYP82A4	AsCYP82A4_JA and ET siganling	2.77732	3.63992	1.02267	2.87101	3.61377	5.72617	0.427307	7.46197	7.91881	7.94275	7.91527
AsCYP76BK2	AsCYP76BK2_Labd-13Z-ene-9,15,16-triol synthase	3.90225	0.2758	0	3.22396	4.71242	1.2987	2.86196	0.380728	2.37703	0.099556	0.104454
AsCYP82A5	AsCYP82A5_JA and ET siganling	0	0.15887	0.303626	0.0241587	0	2.58053	1.09688	0.0417336	0.0164412	0.765312	1.46776
AsCYP714A2	AsCYP714A2_not involved in gibberellin metabolism	2.17396	2.02976	2.04062	2.03708	2.05473	3.76001	2.93872	5.5765	4.80551	6.44636	5.87775
AsCYP94D1	AsCYP94D1_cutin monomers synthesis and fatty acid detoxification	2.14109	0.805712	0.57067	1.46668	2.06575	2.08399	0.126385	2.84545	2.47114	3.12966	3.95692
AsCYP84A3	AsCYP84A3_ferulate-5-hydroxylase [EC:1.14.-.-]	3.80435	1.4805	2.23728	1.88771	1.37889	2.03522	1.39696	2.72571	2.07644	2.92325	3.60831
AsCYP75B1	AsCYP75B1_Flavonoid 3'-monooxygenase	3.64224	3.06578	2.20722	0.819411	3.26148	4.53829	3.30183	5.18082	4.52632	5.98465	4.92807
AsCYP734A2	AsCYP734A2_PHYB activation tagged suppressor 1 [EC:1.14.-.-]	0.329997	0.728358	0.318987	1.59794	1.48291	0.0303792	1.29805	0.0319983	0.0242511	0.15885	0
AsCYP82A6	AsCYP82A6_JA and ET siganling	5.32284	5.24721	1.83136	7.51393	4.36857	4.37278	1.95012	0.212619	4.87035	0.214493	1.28779
AsCYP71AP1	AsCYP71AP1_cyanogenic glycoside biosynthesis	1.51887	0	0	0.0589142	1.7178	0	0	0	0	0	0
AsCYP84A1	AsCYP84A1_ferulate-5-hydroxylase [EC:1.14.-.-]	4.28489	6.17564	5.57645	6.8121	4.96395	6.82548	6.03926	7.57519	8.43741	4.48876	6.93511
AsCYP72A2	AsCYP72A2_ dammarenediol 12-hydroxylase	0	1.27285	0	0	0.634782	6.41046	0	8.41232	7.19257	6.67228	7.83775
AsCYP704C1	AsCYP704C1_abietadienal oxidase	5.99145	0.33422	0.0927406	1.49358	4.1965	4.05644	0.030122	6.32724	4.61322	5.28851	5.96089
AsCYP71D1	AsCYP71D1_alpha-guaiene 2-oxidase	0	1.92954	0.436629	4.18985	0	5.55249	1.76813	0.0357041	3.0825	0.628668	0.558512
AsCYP749A1	AsCYP749A1_dammarenediol 12-hydroxylase	1.52898	2.70179	1.0516	2.11599	2.67117	4.35911	1.44783	1.50282	1.89515	3.1891	4.27503
AsCYP82A7	AsCYP82A7_JA and ET siganling	0	0.102799	0.0445732	0.698693	0	1.41518	0.328307	0.0189052	0.0244956	0.606679	0.931905
AsCYP735A1	AsCYP735A1_cytokinin trans-hydroxylase	1.78959	2.52938	0	1.93596	0.682137	4.62902	0.948163	4.55161	3.39968	2.49441	4.95768
AsCYP93A1	AsCYP93A1_9-dihydroxypterocarpan 6A-monooxygenase	0	0	0	0	0	0	1.65966	0	0.0726455	0	0.115866
AsCYP84A2	AsCYP84A2_ferulate-5-hydroxylase [EC:1.14.-.-]	2.12161	4.24943	4.55344	5.27442	3.97425	5.06599	1.55479	5.03111	7.80124	2.52338	4.6845
AsCYP93A2	AsCYP93A2_9-dihydroxypterocarpan 6A-monooxygenase	0	0	0	0.0459566	0	0.156465	0.611059	0	0	0	0
AsCYP82A8	AsCYP82A8_JA and ET siganling	0	1.8597	0.965093	0.0249969	0.316651	3.27681	1.93328	0.912186	0.906526	0.63099	1.9361
AsCYP76A1	AsCYP76A1_cytochrome P450 family 76 subfamily A	1.81344	2.59167	0.799903	3.75246	0.353261	3.98343	2.16013	2.09674	3.65739	1.5371	4.41675
AsCYP82A9	AsCYP82A9_wound response	3.86683	5.04718	2.32664	2.19571	4.2947	6.05837	2.57844	6.60947	5.42685	5.98914	5.97341
AsCYP75A2	AsCYP75A2_flavonoid 3',5'-hydroxylase [EC:1.14.14.81]	0.0571432	7.96097	4.08941	2.65296	1.15699	4.19567	9.55079	0.308117	0.184876	0.60477	0.806333
AsCYP72A3	AsCYP72A3_dammarenediol 12-hydroxylase	4.2982	2.99291	4.03203	6.14352	5.75705	5.48778	5.40858	6.43889	6.67525	6.09821	7.48844
AsCYP86A4	AsCYP86A4_long-chain fatty acid omega-monooxygenase [EC:1.14.14.80]	0.16764	1.24456	0.461758	0.496075	0.30348	4.07487	2.33346	0.752888	1.03425	2.17436	3.14062
AsCYP93A3	AsCYP93A3_3,9-dihydroxypterocarpan 6A-monooxygenase	0	0	0.135623	0	0.0273176	0	0	0	0	0	0
AsCYP72A4	AsCYP72A4_cholesterol 22-hydroxylase [EC:1.14.14.-]	0.742611	0.31423	0.535697	1.94892	0.821776	1.68865	0.0967314	0.0473467	1.51542	0	0.572801
AsCYP93D1	AsCYP93D1_cytochrome P450 family 93 subfamily A [EC:1.14.-.-]	4.3945	0.490538	0.613324	0.276411	0.403941	0.707881	0.978944	0.967952	0.474758	0.607489	1.2467
AsCYP93D2	AsCYP93D2_cytochrome P450 family 93 subfamily A [EC:1.14.-.-]	0	0	0	0	0	0.560137	0	0.0617232	0	0	0.0526918
AsCYP72A5	AsCYP72A5_ emission of volatiles	4.34831	2.79139	1.87851	4.91602	3.48793	4.38402	1.7517	5.17563	5.17514	5.55545	5.45728
AsCYP81Q1	AsCYP81Q1_isoflavone/4'-methoxyisoflavone 2'-hydroxylase [EC:1.14.14.90 1.14.14.89]	4.71939	6.72988	4.51206	6.60908	3.95792	6.08413	3.1092	5.017	4.59245	4.95505	5.15239
AsCYP98A1	AsCYP98A1_5-O-(4-coumaroyl)-D-quinate 3'-monooxygenase [EC:1.14.14.96]	5.6416	7.99459	6.00861	9.17929	5.03943	8.97431	6.21237	8.09687	8.79181	6.16611	8.19262
AsCYP736A1	AsCYP736A1_dammarenediol 12-hydroxylase	5.6178	10.3248	5.82168	11.1367	6.74705	10.6293	4.49052	2.42201	6.49945	3.89067	5.45446
AsCYP81Q2	AsCYP81Q2_isoflavone/4'-methoxyisoflavone 2'-hydroxylase [EC:1.14.14.90 1.14.14.89]	1.2908	7.3486	5.28346	5.48627	1.7568	7.37465	4.13362	0.333866	3.80032	1.67579	3.12018
AsCYP71D2	AsCYP71D2_alpha-guaiene 2-oxidase	0	6.62607	0.11301	1.05542	0.205875	7.0678	0.164873	0.0936611	0.401754	0.0628415	0.0178777
AsCYP704C2	AsCYP704C2_abietadienal oxidase	0	2.61754	3.9882	0	0	0	0.0865535	0	0.0430024	0.220837	1.11488
AsCYP71D3	AsCYP71D3_alpha-guaiene 2-oxidase	0	1.18792	0	7.85926	0.223348	4.59691	0.294643	0.0837435	2.10972	1.79209	1.34988
AsCYP71D4	AsCYP71D4_alpha-guaiene 2-oxidase	0.250262	7.03653	1.23323	8.1794	0.179219	8.67423	1.6755	1.1354	2.88954	2.80656	4.50624
AsCYP71BE2	AsCYP71BE2_alpha-guaiene 2-oxidase	7.61686	7.44905	0.403571	9.66242	9.02472	8.22744	1.47364	0.0674106	7.99122	0.251312	2.09587
AsCYP71E1	AsCYP71E1_aldoxime dehydratase [EC:4.99.1.-]	6.95794	5.86219	4.06998	6.53004	6.64957	7.38252	5.22417	6.76429	7.92082	6.28578	7.71108
AsCYP81C1	AsCYP81C1_seco-iridoid pathway	0.592917	2.79732	1.40206	4.74742	0.276757	3.25513	5.0535	0.122132	1.97956	0.159727	2.0813
AsCYP71BE3	AsCYP71BE3_alpha-guaiene 2-oxidase	1.57164	1.09947	1.29244	3.41273	3.19638	2.86607	0.783902	2.56479	2.90354	2.16976	1.99291
AsCYP71D5	AsCYP71D5_alpha-guaiene 2-oxidase	0	0.277157	0.816946	0.214109	0.00105711	3.45405	1.33933	7.01892	4.47516	6.23426	5.82879
AsCYP71D6	AsCYP71D6_alpha-guaiene 2-oxidase	0	0	0	0.513625	0.825489	4.15143	0	3.09651	6.57849	3.7232	5.59196
AsCYP88A1	AsCYP88A1_Ent-kaurenoic acid oxidase 1	1.8736	0	0	0	3.16761	0.25275	0.0461739	0	0.129272	0.0594725	0
AsCYP71B1	AsCYP71B1_aldoxime dehydratase [EC:4.99.1.-]	2.8101	1.87933	0.651477	0.60196	1.39434	0.142287	0.197231	0.262491	0.426999	0.522648	0.540156
AsCYP736A2	AsCYP736A2_cyanogenic glycoside biosynthesis	0	0	0	0	2.29338	0	0.132756	0.035622	0.0525351	0.0239839	0.237159
AsCYP75B2	AsCYP75B2_flavonoid 3'-monooxygenase [EC:1.14.14.82]	0.711799	1.62236	5.18543	0.0823524	1.05516	1.06355	4.25971	0.296018	2.47465	0.797369	3.60575
AsCYP81C2	AsCYP81C2_ seco-iridoid pathway	5.64029	1.6786	1.18821	0	4.94138	3.83028	0.199974	4.22988	2.99056	3.62129	5.45749
AsCYP73A1	AsCYP73A1_trans-cinnamate 4-monooxygenase [EC:1.14.14.91]	4.62688	9.4598	7.13487	8.19115	6.55404	10.3272	9.52072	9.57403	10.1037	7.09117	9.21874
AsCYP89A2	AsCYP89A2_cytochrome P450 family 89 subfamily A [EC:1.14.-.-]	7.38232	6.34214	5.55543	4.39992	4.52311	5.6361	4.90885	5.49915	4.49138	5.35359	5.46018
AsCYP734A3	AsCYP734A3_brassinosteroids (BRs) inactivation	4.1449	4.8087	5.73388	5.25147	5.38941	5.09367	4.33118	6.05781	5.12448	5.91188	5.4816
AsCYP704C3	AsCYP704C3_abietadienal oxidase	1.20353	3.16632	2.55461	3.04318	3.3997	4.08646	4.66433	4.27785	2.6605	4.08529	4.12448
AsCYP90C1	AsCYP90C1_3-epi-6-deoxocathasterone 23-monooxygenase [EC:1.14.14.147]	3.4978	4.13335	6.83565	0	2.77368	1.54799	5.41974	6.03982	2.903	5.24902	4.59379
AsCYP71D7	AsCYP71D7_alpha-guaiene 2-oxidase	0	0.675415	0.841451	0.0202362	0	0.234596	0.217043	0	0.124832	0	0.0659757
AsCYP81Q3	AsCYP81Q3_seco-iridoid pathway	2.82982	5.52244	6.01214	5.6749	2.89027	5.80227	2.90661	6.18084	6.5036	5.29764	6.76312
AsCYP83B1	AsCYP83B1_glucosinolate pathway	1.08717	3.65974	0.215523	2.31656	3.33195	2.18909	0.047687	0.10745	2.55032	0.879336	2.9999
AsCYP71D8	AsCYP71D8_alpha-guaiene 2-oxidase	2.57906	0	0	0	9.06756	0.0401679	0	0	0	0	0
AsCYP81Q4	AsCYP81Q4_isoflavone/4'-methoxyisoflavone 2'-hydroxylase [EC:1.14.14.90 1.14.14.89]	1.0241	1.41201	0	2.7754	1.20143	4.43964	0.17755	1.00671	1.4325	1.90528	2.37766
AsCYP77A1	AsCYP77A1_cytochrome P450 family 77 subfamily A [EC:1.14.-.-]	7.16061	3.30326	4.09868	0	3.02187	1.30402	6.68319	0.0717686	0.912701	0.42071	0.21973
AsCYP89A4	AsCYP89A4_cytochrome P450 family 89 subfamily A [EC:1.14.-.-]	0.0717675	0.101947	0.774339	0	0.0261896	0	0.565516	0.171724	0.0832447	0	0.183589
AsCYP96A1	AsCYP96A1Alkane hydroxylase	0.17014	0.825037	0.932156	0.172336	0.716298	0.375148	1.74203	2.48987	2.24401	0.260736	1.54591
AsCYP86A2	AsCYP86A2_fatty acid omega-hydroxylase [EC:1.14.-.-]	0	0	0	0	0.784002	0.0810873	0.503586	0	0.0538213	0.106461	0.0500192
AsCYP710A1	AsCYP710A1_sterol 22-desaturase [EC:1.14.19.41]	1.98584	4.0325	3.51954	5.27228	3.33863	3.0965	3.65326	0.325262	4.98856	0.142924	1.22826
AsCYP71D9	AsCYP71D9_alpha-guaiene 2-oxidase	3.0282	6.93922	4.89783	5.40346	3.83008	6.44326	1.08394	0.366066	3.52946	0.735283	1.62161
AsCYP71D10	AsCYP71D10_alpha-guaiene 2-oxidase	0.859559	4.83524	3.47288	0	0.888834	3.30668	7.52532	0.0188217	0.240892	1.70379	4.62919
AsCYP71BE4	AsCYP71BE4_alpha-guaiene 2-oxidase	1.85541	0	0	0	8.78899	0.128311	3.8855	0	0	0	0
AsCYP89A3	AsCYP89A3_cytochrome P450 family 89 subfamily A [EC:1.14.-.-]	8.19341	7.67214	6.69507	8.17084	5.48537	6.65409	5.53848	5.97031	6.53778	6.4	6.94759
AsCYP71BE5	AsCYP71BE5_alpha-guaiene 2-oxidase	7.69437	5.9862	5.74822	7.41976	9.08857	5.40972	0.0219473	0.0976216	3.42932	0.128626	1.40117
AsCYP71AU1	AsCYP71AU1_biphenyl-4-hydroxylase	0	0.758994	0.393716	2.02284	0.0680145	6.71946	1.27441	1.43049	2.04027	2.11684	2.7583
AsCYP71AU2	AsCYP71AU2_biphenyl-4-hydroxylase	3.39174	5.50324	0	6.07025	4.8779	8.11238	0.894131	6.49973	6.58652	5.05288	6.67049
AsCYP71A1	AsCYP71A1_cytochrome P450 family 71 subfamily A	1.02674	2.65163	1.98833	4.91479	2.10707	3.05992	0.0399701	0	1.87829	0	0.955636
AsCYP89A1	AsCYP89A1_cytochrome P450 family 89 subfamily A [EC:1.14.-.-]	0	0	0	0	0.00104269	0	0.141904	0	0	0	0
AsCYP707A1	AsCYP707A1_(+)-abscisic acid 8'-hydroxylase [EC:1.14.14.137]	0	3.39023	3.71136	3.50914	1.17847	3.96507	3.14375	0.191665	1.94632	0.0184799	0.326875
AsCYP71BE6	AsCYP71BE6_ alpha-guaiene 2-oxidase	0.394842	0.286964	0.375875	0	9.2377	0.026902	2.55935	0.100664	0.0422899	0.148438	0.0149808
AsCYP71D11	AsCYP71D11_alpha-guaiene 2-oxidase	0.00903395	6.25009	2.02061	2.99209	0.335166	5.47944	0.246454	0.21724	5.63559	0	0.907549
AsCYP81E2	AsCYP81E2_isoflavone/4'-methoxyisoflavone 2'-hydroxylase [EC:1.14.14.90 1.14.14.89]	0.72856	1.70578	0.708278	1.9958	0.790493	1.58784	0.273092	0.75113	3.78803	0.0787701	0.368291
AsCYP76B1	AsCYP76B1_(E)-8-carboxylinalool synthase [EC:1.14.14.-]	0.0724468	0.847037	1.05978	4.09517	2.83856	1.38679	2.39887	0.222541	0.221439	0.783064	0.554994
AsCYP71B3	AsCYP71B3_aldoxime dehydratase [EC:4.99.1.-]	1.92018	1.30432	0.880439	0.194386	2.69103	1.79744	1.055	2.16432	2.02787	2.69053	2.54711
AsCYP89A6	AsCYP89A6_cytochrome P450 family 89 subfamily A [EC:1.14.-.-]	3.76242	8.29774	8.76999	2.15143	5.69017	8.94178	8.04841	4.85087	5.34272	4.43142	8.36637
AsCYP94C1	AsCYP94C1_12-hydroxyjasmonoyl-L-amino acid 12-hydroxylase / fatty acid hydroxylase [EC:1.14.14.49]	0.0388723	0.598185	4.11495	4.24008	0	0.181775	0.23291	0.0083492	2.40541	0	1.88486
AsCYP81E3	AsCYP81E3_isoflavone/4'-methoxyisoflavone 2'-hydroxylase [EC:1.14.14.90 1.14.14.89]	5.16728	6.83646	5.7431	6.08197	6.0436	6.32477	4.80967	5.7003	5.28602	6.07682	4.98067
AsCYP71D12	AsCYP71D12_alpha-guaiene 2-oxidase	2.26452	4.06622	1.21374	4.86828	3.90397	5.7785	2.417	5.36146	6.53753	3.0171	5.40886
AsCYP81Q5	AsCYP81Q5_isoflavone/4'-methoxyisoflavone 2'-hydroxylase [EC:1.14.14.90 1.14.14.89]	2.82789	7.45049	6.57829	0.423333	4.38823	5.8473	7.19432	3.39127	2.69723	2.8384	4.50317
AsCYP94B1	AsCYP94B1_jasmonoyl-L-amino acid 12-hydroxylase [EC:1.14.14.48]	0	1.26026	6.92088	1.06434	0.142563	2.98215	0.0315004	0	5.18113	0	3.50206
AsCYP81E4	AsCYP81E4_isoflavone/4'-methoxyisoflavone 2'-hydroxylase [EC:1.14.14.90 1.14.14.89]	2.74537	5.45658	4.57642	6.56157	3.60735	4.2499	2.21764	2.71833	2.68709	3.10886	3.54867
AsCYP81E5	AsCYP81E5_soflavone/4'-methoxyisoflavone 2'-hydroxylase [EC:1.14.14.90 1.14.14.89]	0	0	0.0409583	0	0.00164806	0.517707	0.0284878	0.091633	0.106194	0.990698	0.639563
AsCYP707A2	AsCYP707A2_Abscisic acid 8'-hydroxylase 3	0	0	0	0	0	0	0	0	0	0	0.0118587
AsCYP716B1	AsCYP716B1_abietadienal oxidase	0	1.90772	3.52553	1.12466	0.358211	1.25654	1.46332	5.19628	3.15954	4.34672	3.79561
AsCYP736A3	AsCYP736A3_dammarenediol 12-hydroxylase	0	0	0	0	0	5.10525	0	5.53896	5.33723	5.79609	6.25908
AsCYP88A2	AsCYP88A2_ent-kaurenoic acid monooxygenase [EC:1.14.14.107]	0.0571133	0.981706	4.53779	3.09349	3.54584	2.23875	2.35553	3.53575	3.57079	0.477682	2.35376
AsCYP51G1	AsCYP51G1_ sterol 14alpha-demethylase [EC:1.14.14.154 1.14.15.36]	3.24773	5.72265	4.47373	1.8115	2.53577	5.63261	5.0494	6.53462	6.4903	6.26204	6.88091
AsCYP71D13	AsCYP71D13_alpha-guaiene 2-oxidase	0	0	0	0	0	3.15378	0	5.38028	3.43882	5.64481	5.78364
AsCYP74A1	AsCYP74A1_hydroperoxide dehydratase [EC:4.2.1.92]	0.0749356	6.11882	6.9138	0.0742177	3.08808	1.64587	7.62201	0.0230523	0.293836	0.0289878	0.80817
AsCYP71BE7	AsCYP71BE7_alpha-guaiene 2-oxidase	0	0	0	0	0	7.62395	0	0.294452	4.99059	0	1.71248
AsCYP734A4	AsCYP734A4_brassinosteroid catabolism	0	0	0	0	0	1.9773	0	1.54258	4.8055	1.07627	0.717742
AsCYP716B2	AsCYP716B2_abietadienal oxidase	0	0.209221	0	0.00330431	6.78132	0.0989928	2.35159	0.142474	0.0902315	0.262808	0.444425
AsCYP716E1	AsCYP716E1_beta-amyrin 28-monooxygenase [EC:1.14.14.126]	0	0	0.136445	0	0	0	1.16977	0	0	0	0.0256095
AsCYP704C4	AsCYP704C4_abietadienal oxidase	0	1.0016	2.71996	0	0	0.0159977	0.220415	0.0918894	0	0	0
AsCYP707A3	AsCYP707A3_Abscisic acid 8'-hydroxylase 3	0	0	0	0	1.68147	1.64582	0.0838642	5.0457	3.02812	3.03423	2.36737
AsCYP716A5	AsCYP716A5_beta-amyrin 28-monooxygenase [EC:1.14.14.126]	0	0.787836	0.398812	0.248947	0	2.76366	0.126559	0.238293	3.91996	0.194479	3.60351
AsCYP90D1	AsCYP90D1_3-epi-6-deoxocathasterone 23-monooxygenase [EC:1.14.14.147]	0.62055	0.597545	0.798294	3.12283	1.99044	2.56445	0.201532	1.64253	0.434969	0.499856	1.50727
AsCYP707A4	AsCYP707A4_(+)-abscisic acid 8'-hydroxylase [EC:1.14.14.137]	1.06957	0.293745	0	3.74606	1.69039	2.84864	5.1567	4.10704	5.33953	2.81733	4.81006
AsCYP707A5	AsCYP707A5_(+)-abscisic acid 8'-hydroxylase [EC:1.14.14.137]	0.00887193	3.32708	4.3382	1.32765	0	0.288754	0.375093	3.29988	0.518034	1.04027	0.864399
AsCYP87A1	AsCYP87A1_ auxin signaling	0	0.673469	0.617317	0	2.1918	2.10091	0.370511	0.115047	0	0.702823	2.34318
AsCYP716A6	AsCYP716A6_beta-amyrin 28-monooxygenase [EC:1.14.14.126]	0	0	0.0807886	0	0	0	0	0	0	0	0
AsCYP701A1	AsCYP701A1_ent-kaurene oxidase [EC:1.14.14.86]	1.24316	2.99518	1.35571	1.13354	1.02969	5.99154	1.78483	6.69218	5.75858	6.86069	6.7528
AsCYP707A6	AsCYP707A6_Abscisic acid 8'-hydroxylase 4	0	0.496564	0.816301	0	0	1.81129	0.689236	6.2088	1.2212	5.77686	1.81026
AsCYP72A6	AsCYP72A6_hederagenin biosynthesis	4.78853	2.60162	1.3065	2.62076	3.78847	3.90727	1.77111	5.98533	5.28438	4.98935	5.65294
AsCYP71AP2	AsCYP71AP2_cyanogenic glycoside biosynthesis	0	0	0	0	0	3.32697	0	5.61618	5.80292	4.6717	5.03054
AsCYP75B3	AsCYP75B3_flavonoid 3'-monooxygenase [EC:1.14.14.82]	6.84738	7.46541	4.22339	2.47988	3.20965	6.89779	7.10306	0.072795	1.13062	2.31894	3.13312
AsCYP703A1	AsCYP703A1_laurate 7-monooxygenase [EC:1.14.14.130]	1.01671	1.53611	1.24264	0.0820669	1.46685	0.69428	2.99102	0.724656	0.616424	1.33033	0.416466
AsCYP81D4	AsCYP81D4_isoflavone/4'-methoxyisoflavone 2'-hydroxylase [EC:1.14.14.90 1.14.14.89]	0	0	0	0	0	4.76472	0	5.04702	5.20575	5.62313	6.58989
AsCYP724A1	AsCYP724A1_steroid 22S-hydroxylase [EC:1.14.14.178]	1.22704	4.62974	3.19476	2.48921	3.21289	2.56559	4.31074	2.23793	4.43846	3.81117	3.47821
AsCYP707A7	AsCYP707A7_Abscisic acid 8'-hydroxylase	0	0	0	0	0	0.0634381	0	0.310751	0.753429	0.115104	0.122795
AsCYP76B2	AsCYP76B2_Geraniol 8-hydroxylase	0.119522	4.34349	7.13858	0.670041	0.849327	3.51852	1.77196	4.01306	3.40815	6.07406	5.66157
AsCYP724A2	AsCYP724A2_D11; steroid 22S-hydroxylase [EC:1.14.14.178]	0	0	0	0	0	0.789602	0.467395	1.21325	0.373547	0	0.129047
AsCYP76B3	AsCYP76B3_(E)-8-carboxylinalool synthase [EC:1.14.14.-]	0	0	0	0	0	0.404939	0	0.711527	0.153055	1.68131	1.70937
AsCYP89A5	AsCYP89A5_cytochrome P450 family 89 subfamily A [EC:1.14.-.-]	0	0	0	0	0	0	0.0619386	0	0	0	0
AsCYP85A1	AsCYP85A1_brassinosteroid 6-oxygenase [EC:1.14.14.179]	0	3.63962	3.95281	2.87455	1.62961	0.803639	2.1569	0.727987	4.40023	0.937582	3.33485
AsCYP82A10	AsCYP82A10_JA and ET siganling	0	5.71494	4.81382	4.82127	1.29064	6.25275	0.159777	0.347294	5.53496	0.478931	2.01129
AsCYP71D14	AsCYP71D14_alpha-guaiene 2-oxidase	0	0	0	0	0	4.89834	0	0.0319343	1.58026	0.692283	1.22796
AsCYP81D6	AsCYP81D6_isoflavone/4'-methoxyisoflavone 2'-hydroxylase [EC:1.14.14.90 1.14.14.89]	0	0	0	0	0	4.9238	0	1.4592	2.54846	0.506714	1.31452
AsCYP71D15	AsCYP71D15_alpha-guaiene 2-oxidase	2.9971	3.31884	0.744228	4.97544	3.62445	5.04321	2.21793	4.83546	5.75923	1.96862	4.69022
AsCYP716E2	AsCYP716E2_beta-amyrin 28-monooxygenase [EC:1.14.14.126]	0	0	0	0	0	0	0	0	0	0	0
AsCYP87D1	AsCYP87D1_cucurbitadienol 11-hydroxylase [EC:1.14.14.71]	0	0	0.000506297	0	0	8.21941	0.0725058	0	0.751552	3.09798	6.1957
AsCYP734A5	AsCYP734A5_brassinosteroid catabolism	1.10443	0.0260876	0	0	0.466539	1.84774	0	4.51835	3.76761	4.01227	3.7295
AsCYP707A8	AsCYP707A8_(+)-abscisic acid 8'-hydroxylase [EC:1.14.14.137]	0	0	0	0	0	1.57287	0	0.914369	2.006	3.598	1.72275
AsCYP92C1	AsCYP92C1_typhasterol/6-deoxotyphasterol 2alpha-hydroxylase	4.00059	7.67264	9.62002	0.731096	1.84758	7.86613	5.4711	4.00173	7.37785	6.67452	8.49335
AsCYP71D16	AsCYP71D16_alpha-guaiene 2-oxidase	0	0	0	0	0	1.94627	0	0.0437719	0.0407648	0.452302	1.70476
AsCYP96A2	AsCYP96A2_Alkane hydroxylase	0.0209559	0.986387	1.22478	0.212991	0	0.859674	1.8475	0.446012	0.443965	0.852442	1.64133
AsCYP87A2	AsCYP87A2_auxin signaling	0	0	0	0	0	0	0	0	0	0	0
AsCYP71D17	AsCYP71D17_alpha-guaiene 2-oxidase	0.0401714	0.245163	0.0783051	0	0.13459	4.84137	0.0704106	0	0.210861	1.59584	1.92085
AsCYP71D18	AsCYP71D18_alpha-guaiene 2-oxidase	0.221032	1.25028	1.7939	0.968244	0.439488	1.74216	2.23124	1.52407	1.51485	2.13788	1.46264
AsCYP71D19	AsCYP71D19_alpha-guaiene 2-oxidase	0	0	0	0	0	4.22203	0	0.807083	1.20882	0.254475	0.675113
AsCYP71D20	AsCYP71D20_alpha-guaiene 2-oxidase	1.25208	2.25087	8.14204	0.143958	7.81561	1.95421	0.811607	1.8486	0.97756	3.07157	2.43355
AsCYP720B1	AsCYP720B1_abietadienal oxidase	0	0	0	0	0	0.709714	0	2.30569	2.36464	2.01967	1.983
AsCYP82G1	AsCYP82G1_trimethyltridecatetraene/dimethylnonatriene synthase [EC:1.14.14.58 1.14.14.59]	0.165802	2.07753	0.35743	0	0	7.50176	0.93413	3.91089	4.44369	4.08511	5.62671
AsCYP71B2	AsCYP71B2_aldoxime dehydratase [EC:4.99.1.-]	0.196642	1.21933	0.44798	0.0314792	0	1.87038	0.0293172	1.07169	2.02644	2.48872	1.98606
AsCYP82D4	AsCYP82D4_dammarenediol 12-hydroxylase	0	0	0	0	0	1.03081	0	0.0189318	1.11162	0	0.0256379
AsCYP71BE8	AsCYP71BE8_alpha-guaiene 2-oxidase	0.305034	0.399719	0.243958	0.482309	0.43961	1.57959	0.0507281	0	0.155387	0	0.0979442
AsCYP71BE9	AsCYP71BE9_alpha-guaiene 2-oxidase	0	0	0	0	0	0	0	0	0	0	0
AsCYP85A2	AsCYP85A2_brassinosteroid 6-oxygenase [EC:1.14.14.179]	0	0	0	0	0	0	0	0	0	0	0
AsCYP71BE10	AsCYP71BE10_alpha-guaiene 2-oxidase	2.46104	0.121886	0.174608	0.841808	3.2329	0.276229	0.0303149	0	0.104795	0	0
AsCYP71AU4	AsCYP71AU4_biphenyl-4-hydroxylase	0	0.507883	0.521268	0.404978	0.0402858	2.58717	0.160851	1.16693	1.62971	0.619366	3.5903
AsCYP71AP3	AsCYP71AP3_cyanogenic glycoside biosynthesis	0	0	0	0.189747	0.368673	0	0	0.120977	0.0804257	0.0908751	0.411907
AsCYP86B3	AsCYP86B3_fatty acid omega-hydroxylase [EC:1.14.-.-]	0.11537	0	0.0871261	0	0	0	1.07848	0	0	0	0
AsCYP82C10	AsCYP82C10_fraxetin 5-hydroxylase [EC:1.14.14.164]	0	0.758004	0	1.86084	0.445274	1.85502	0.103496	0	0.363987	0	0
AsCYP81Q6	AsCYP81Q6_isoflavone/4'-methoxyisoflavone 2'-hydroxylase [EC:1.14.14.90 1.14.14.89]	0	0	0	0.306008	0.0470811	0	0	0.149203	0	0.0320877	0.259509
AsCYP72A7	AsCYP72A7_sapogenin synthesis	1.22866	2.16065	0.584304	2.94991	2.54002	1.24957	1.31491	1.48964	0.671353	1.17831	0.833489
